# Deciphering the multi-scale mechanisms of *Tephrosia purpurea* against polycystic ovarian syndrome (PCOS) and its major psychiatric comorbidities: studies from network-pharmacological perspective

**DOI:** 10.1101/785048

**Authors:** Neha Choudhary, Shilpa Choudhary, Vikram Singh

## Abstract

*Tephrosia purpurea (T. purpurea)*, a plant belonging to Fabaceae (pea) family, is a well-known Ayurvedic herb and is commonly known as Sarapunkha in traditional Indian medicinal system. Described as “*Sarwa wranvishapaka*”, *i.e.* having capability to heal all types of wounds, it is particularly recognized for its usage in splenomegaly. Towards exploring the comprehensive effects of *T. purpurea* against polycystic ovarian syndrome (PCOS), its phytochemicals were extensively reviewed and their network pharmacology evaluation is carried out in this study. The complex regulatory potential of its 76 phytochemicals (PCs) against PCOS are enquired by developing and analyzing high confidence tripartite networks of protein targets of each phytochemical at both pathway and disease association scales. We also developed a high-confidence human PPI sub-network specific to PCOS, explored its modular architecture and probed the drug-like phytochemicals (DPCs) having multi-module regulatory potential. The proteins belonging to endocrine system were identified as major targets of the PCs. The study reports 30 DPCs based on ADMET and drug-like properties. Multi-targeting and synergistic capacities of the 12 DPCs against 10 protein targets were identified and evaluated using molecular docking and interaction analyses. The study concludes by highlighting a couple of DPCs as potential sources of PCOS regulators.
