## Supplementary Tables (1-12) and Supplementary Figures (1-2) for "Deciphering the multi-scale mechanisms of *Tephrosia purpurea* against polycystic ovarian syndrome (PCOS) and its major psychiatric comorbidities: studies from network-pharmacological perspective": Supplementary Table-1.xlsx

### Sheet: Sheet1
	Molecular Weight	LogP	Water solubility	Caco2 permeability	Intestinal absorption (human)	Skin Permeability	BBB permeability	CNS permeability	Total Clearance	Max. tolerated dose (human)	Oral Rat Acute Toxicity (LD50)	Oral Rat Chronic Toxicity (LOAEL)	T.Pyriformistoxicity	Minnow toxicity
TPU_32	420.417	3.3573	-4.423	1.028	100	-2.735	-0.857	-3.512	0.443	0.459	3.255	1.43	0.285	-2.783
TPU_75	438.432	4.0998	-4.373	0.634	100	-2.748	-0.945	-3.164	0.466	0.03	2.482	1.077	0.297	1.758
TPU_51	296.322	3.78562	-4.381	1.362	99.246	-2.643	0.209	-1.47	0.442	0.41	2.428	1.901	0.496	-0.649
TPU_60	392.407	4.196	-4.848	1.14	98.918	-2.738	-0.711	-2.13	0.337	0.161	2.86	1.383	0.339	-0.51
TPU_50	324.332	3.70232	-4.56	1.106	98.913	-2.609	-0.217	-2.007	0.554	0.205	2.468	1.377	0.548	0.187
TPU_25	380.396	4.5423	-5.404	1.196	98.369	-2.678	-0.395	-2.102	0.37	0.327	2.733	1.032	0.363	-0.654
TPU_61	266.318	2.2452	-3.381	1.285	97.781	-2.862	-0.069	-2.887	0.345	0.498	2.422	1.31	0.833	1.431
TPU_43	292.334	4.7276	-5.21	1.422	97.366	-2.296	0.027	-1.428	0.243	0.332	2.398	2.281	1.092	-0.219
TPU_54	338.315	3.6258	-4.658	1.139	97.198	-2.722	-0.73	-2.253	0.519	0.511	2.465	1.45	0.445	-0.705
TPU_04	394.423	3.7033	-5.244	1.415	97.053	-2.764	0.004	-2.771	0.224	0.483	2.64	1.575	0.346	0.736
TPU_23	336.387	4.3351	-5.36	1.424	97.036	-2.7	0.067	-1.968	0.146	0.978	2.168	1.974	0.624	-1.489
TPU_24	410.422	2.8073	-4.476	1.56	96.784	-2.802	-0.63	-3.019	0.174	0.383	2.254	1.657	0.301	1.386
TPU_41	308.333	4.3116	-4.844	1.453	96.777	-2.456	-0.096	-1.497	0.386	0.413	2.333	1.89	0.877	-1.184
TPU_71	238.286	3.5568	-4.193	1.525	96.752	-2.453	0.294	-1.432	0.403	0.973	1.948	2.218	1.023	0.41
TPU_74	408.406	3.9548	-4.193	1.176	96.399	-2.751	-0.713	-3.049	0.415	0	2.424	1.2	0.311	1.251
TPU_22	306.361	4.5773	-4.919	1.487	96.39	-2.587	0.487	-1.504	-0.03	0.486	2.334	1.919	0.803	0.017
TPU_27	394.423	4.0079	-5.236	0.8	96.093	-2.777	0.063	-2.683	0.309	0.385	2.753	1.57	0.348	0.716
TPU_28	394.423	4.0079	-5.236	0.8	96.093	-2.777	0.063	-2.683	0.309	0.385	2.753	1.57	0.348	0.716
TPU_26	222.196	1.5158	-2.669	0.321	96.078	-2.84	-0.394	-2.925	0.753	0.649	2.12	1.412	0.454	2.208
TPU_67	320.388	4.991	-5.085	1.206	95.871	-2.697	0.056	-1.469	0.174	0.497	2.29	2.14	0.535	-0.732
TPU_06	410.422	3.1119	-4.466	1.518	95.824	-2.809	-0.611	-2.931	0.266	0.292	2.376	1.655	0.301	1.378
TPU_55	380.44	4.7582	-5.919	1.066	95.59	-2.628	-0.425	-1.997	0.345	0.647	2.459	1.68	0.976	-0.902
TPU_57	284.267	2.8798	-3.428	0.944	95.358	-2.746	-0.312	-2.258	0.179	0.125	2.144	1.809	0.504	0.569
TPU_63	208.26	3.5827	-4.461	1.335	94.977	-1.998	0.56	-1.243	0.223	1.031	1.843	1.209	1.349	0.835
TPU_07	314.293	2.8884	-3.472	1.129	94.919	-2.746	-0.345	-2.429	0.561	-0.078	2.292	1.654	0.407	-0.066
TPU_59	191.186	1.5403	-2.218	0.335	94.745	-2.872	-0.323	-2.362	0.624	0.561	2.161	1.127	0.301	1.232
TPU_66	296.278	2.784	-3.63	1.118	94.412	-2.767	-0.129	-2.163	0.439	-0.093	2.07	1.309	0.383	0.617
TPU_48	352.386	3.2601	-3.404	1.241	94.16	-2.771	-0.099	-2.201	-0.004	-0.534	2.131	2.127	0.424	-0.517
TPU_56	366.413	4.6698	-4.602	0.673	92.669	-2.817	-0.069	-1.953	0.231	0.091	2.289	1.344	1.009	-0.595
TPU_72	224.259	3.4684	-3.635	1.41	92.532	-2.601	0.388	-1.59	0.312	0.754	2.076	2.373	1.478	0.85
