## Supplementary Tables (1-12) and Supplementary Figures (1-2) for "Deciphering the multi-scale mechanisms of *Tephrosia purpurea* against polycystic ovarian syndrome (PCOS) and its major psychiatric comorbidities: studies from network-pharmacological perspective": Supplementary Table-4.xlsx

### Sheet: Sheet1
				BROAD CLASS
TPU_01		CHEMONTID:0001553	Triterpenoids	CHEMONTID:0004150	Hydrocarbon derivatives
TPU_02		CHEMONTID:0001553	Triterpenoids	CHEMONTID:0004150	Hydrocarbon derivatives
TPU_03		CHEMONTID:0001553	Triterpenoids	CHEMONTID:0004150	Hydrocarbon derivatives
TPU_04		CHEMONTID:0003528	Rotenones	CHEMONTID:0004150	Hydrocarbon derivatives
TPU_05		CHEMONTID:0003531	Flavonoid-3-O-glycosides	CHEMONTID:0004150	Hydrocarbon derivatives
TPU_06		CHEMONTID:0003528	Rotenones	CHEMONTID:0004150	Hydrocarbon derivatives
TPU_07		CHEMONTID:0002690	3'-O-methylisoflavones	CHEMONTID:0004150	Hydrocarbon derivatives
TPU_08		CHEMONTID:0000048	Tetralins	CHEMONTID:0004150	Hydrocarbon derivatives
TPU_09		CHEMONTID:0001759	Furanoflavones	CHEMONTID:0004150	Hydrocarbon derivatives
TPU_10		CHEMONTID:0001759	Furanoflavones	CHEMONTID:0004150	Hydrocarbon derivatives
TPU_11		CHEMONTID:0002031	Stigmastanes and derivatives	CHEMONTID:0004150	Hydrocarbon derivatives
TPU_12		CHEMONTID:0002031	Stigmastanes and derivatives	CHEMONTID:0004150	Hydrocarbon derivatives
TPU_13		CHEMONTID:0000354	Coumestans	CHEMONTID:0004150	Hydrocarbon derivatives
TPU_14		CHEMONTID:0001608	Pterocarpans	CHEMONTID:0004150	Hydrocarbon derivatives
TPU_15		CHEMONTID:0001608	Pterocarpans	CHEMONTID:0004150	Hydrocarbon derivatives
TPU_16		CHEMONTID:0001608	Pterocarpans	CHEMONTID:0004150	Hydrocarbon derivatives
TPU_17		CHEMONTID:0001608	Pterocarpans	CHEMONTID:0004150	Hydrocarbon derivatives
TPU_18		CHEMONTID:0001608	Pterocarpans	CHEMONTID:0004150	Hydrocarbon derivatives
TPU_19		CHEMONTID:0001608	Pterocarpans	CHEMONTID:0004150	Hydrocarbon derivatives
TPU_20		CHEMONTID:0001759	Furanoflavones	CHEMONTID:0004150	Hydrocarbon derivatives
TPU_21		CHEMONTID:0001632	Flavanones	CHEMONTID:0003940	Organic oxides
TPU_22		CHEMONTID:0003520	Pyranoflavonoids	CHEMONTID:0000124	Aldehydes
TPU_23		CHEMONTID:0003475	Retro-dihydrochalcones	CHEMONTID:0004150	Hydrocarbon derivatives
TPU_24		CHEMONTID:0003528	Rotenones	CHEMONTID:0004150	Hydrocarbon derivatives
TPU_25		CHEMONTID:0000494	Isoflavones	CHEMONTID:0004150	Hydrocarbon derivatives
TPU_26		CHEMONTID:0002908	Hydroxycoumarins	CHEMONTID:0004150	Hydrocarbon derivatives
TPU_27		CHEMONTID:0003528	Rotenones	CHEMONTID:0004150	Hydrocarbon derivatives
TPU_28		CHEMONTID:0003528	Rotenones	CHEMONTID:0004150	Hydrocarbon derivatives
TPU_29		CHEMONTID:0003504	8-prenylated flavones	CHEMONTID:0001831	Carbonyl compounds
TPU_30		CHEMONTID:0003504	8-prenylated flavones	CHEMONTID:0001831	Carbonyl compounds
TPU_31		CHEMONTID:0003504	8-prenylated flavones	CHEMONTID:0001831	Carbonyl compounds
TPU_32		CHEMONTID:0003504	8-prenylated flavones	CHEMONTID:0001831	Carbonyl compounds
TPU_33		CHEMONTID:0002992	5-hydroxyflavonoids	CHEMONTID:0001831	Carbonyl compounds
TPU_34		CHEMONTID:0003472	2'-Hydroxychalcones	CHEMONTID:0004150	Hydrocarbon derivatives
TPU_35		CHEMONTID:0003472	2'-Hydroxychalcones	CHEMONTID:0004150	Hydrocarbon derivatives
TPU_36		CHEMONTID:0003472	2'-Hydroxychalcones	CHEMONTID:0004150	Hydrocarbon derivatives
TPU_37		CHEMONTID:0002503	Hydroxycinnamic acids	CHEMONTID:0001831	Carbonyl compounds
TPU_38		CHEMONTID:0002503	Hydroxycinnamic acids	CHEMONTID:0001831	Carbonyl compounds
TPU_39		CHEMONTID:0003508	8-prenylated flavanones	CHEMONTID:0004150	Hydrocarbon derivatives
TPU_40		CHEMONTID:0000354	Coumestans	CHEMONTID:0004150	Hydrocarbon derivatives
TPU_41		CHEMONTID:0003542	Furanochalcones	CHEMONTID:0004150	Hydrocarbon derivatives
TPU_42		CHEMONTID:0003475	Retro-dihydrochalcones	CHEMONTID:0004150	Hydrocarbon derivatives
TPU_43		CHEMONTID:0003542	Furanochalcones	CHEMONTID:0004150	Hydrocarbon derivatives
TPU_44		CHEMONTID:0003542	Furanochalcones	CHEMONTID:0004150	Hydrocarbon derivatives
TPU_45		CHEMONTID:0002592	7-O-methylated flavonoids	CHEMONTID:0004150	Hydrocarbon derivatives
TPU_46		CHEMONTID:0001598	Hydroxyanthraquinones	CHEMONTID:0004150	Hydrocarbon derivatives
TPU_47		CHEMONTID:0003508	8-prenylated flavanones	CHEMONTID:0004150	Hydrocarbon derivatives
TPU_48		CHEMONTID:0003542	Furanochalcones	CHEMONTID:0004150	Hydrocarbon derivatives
TPU_49		CHEMONTID:0003542	Furanochalcones	CHEMONTID:0004150	Hydrocarbon derivatives
TPU_50		CHEMONTID:0000494	Isoflavones	CHEMONTID:0001831	Carbonyl compounds
TPU_51		CHEMONTID:0002689	7-O-methylisoflavones	CHEMONTID:0004150	Hydrocarbon derivatives
TPU_52		CHEMONTID:0002592	7-O-methylated flavonoids	CHEMONTID:0001831	Carbonyl compounds
TPU_53		CHEMONTID:0002497	Indoles	CHEMONTID:0004150	Hydrocarbon derivatives
TPU_54		CHEMONTID:0003475	Retro-dihydrochalcones	CHEMONTID:0004150	Hydrocarbon derivatives
TPU_55		CHEMONTID:0003474	Retrochalcones	CHEMONTID:0004150	Hydrocarbon derivatives
TPU_56		CHEMONTID:0003522	2,2-dimethyl-1-benzopyrans	CHEMONTID:0004150	Hydrocarbon derivatives
TPU_57		CHEMONTID:0002690	3'-O-methylisoflavones	CHEMONTID:0004150	Hydrocarbon derivatives
TPU_58		CHEMONTID:0003504	8-prenylated flavones	CHEMONTID:0004474	Saturated hydrocarbons
TPU_59		CHEMONTID:0000301	Benzofurans	CHEMONTID:0004150	Hydrocarbon derivatives
TPU_60		CHEMONTID:0003504	8-prenylated flavones	CHEMONTID:0004150	Hydrocarbon derivatives
TPU_61		CHEMONTID:0000481	Pyranones and derivatives	CHEMONTID:0004150	Hydrocarbon derivatives
TPU_62		CHEMONTID:0002321	Cycloartanols and derivatives	CHEMONTID:0004150	Hydrocarbon derivatives
TPU_63		CHEMONTID:0003474	Retrochalcones	CHEMONTID:0004150	Hydrocarbon derivatives
TPU_64		CHEMONTID:0003528	Rotenones	CHEMONTID:0004150	Hydrocarbon derivatives
TPU_65		CHEMONTID:0001608	Pterocarpans	CHEMONTID:0004150	Hydrocarbon derivatives
TPU_66		CHEMONTID:0000494	Isoflavones	CHEMONTID:0004150	Hydrocarbon derivatives
TPU_67		CHEMONTID:0002592	7-O-methylated flavonoids	CHEMONTID:0004150	Hydrocarbon derivatives
TPU_68		CHEMONTID:0004313	Cysteine and derivatives	CHEMONTID:0001831	Carbonyl compounds
TPU_69		CHEMONTID:0002031	Stigmastanes and derivatives	CHEMONTID:0004150	Hydrocarbon derivatives
TPU_70		CHEMONTID:0001334	Fatty alcohols	CHEMONTID:0004150	Hydrocarbon derivatives
TPU_71		CHEMONTID:0003474	Retrochalcones	CHEMONTID:0004150	Hydrocarbon derivatives
TPU_72		CHEMONTID:0003474	Retrochalcones	CHEMONTID:0004150	Hydrocarbon derivatives
TPU_73		CHEMONTID:0001759	Furanoflavones	CHEMONTID:0004150	Hydrocarbon derivatives
TPU_74		CHEMONTID:0003528	Rotenones	CHEMONTID:0004150	Hydrocarbon derivatives
TPU_75		CHEMONTID:0003528	Rotenones	CHEMONTID:0004150	Hydrocarbon derivatives
TPU_76		CHEMONTID:0001538	Diterpene lactones	CHEMONTID:0001831	Carbonyl compounds
