## Supplementary Tables (1-12) and Supplementary Figures (1-2) for "Deciphering the multi-scale mechanisms of *Tephrosia purpurea* against polycystic ovarian syndrome (PCOS) and its major psychiatric comorbidities: studies from network-pharmacological perspective": Supplementary Table-5.xlsx

### Sheet: Sheet1
>DB01003 Tanimoto from TPU_32 = 0.4375
>DB08995 Tanimoto from TPU_32 = 0.544601
>DB01698 Tanimoto from TPU_32 = 0.477366
>DB08995 Tanimoto from TPU_75 = 0.44664
>DB01698 Tanimoto from TPU_75 = 0.445255
>DB00266 Tanimoto from TPU_51 = 0.420635
>DB00946 Tanimoto from TPU_51 = 0.428571
>DB01003 Tanimoto from TPU_51 = 0.413043
>DB08995 Tanimoto from TPU_60 = 0.427966
>DB01003 Tanimoto from TPU_50 = 0.443662
>DB08995 Tanimoto from TPU_25 = 0.476923
>DB01698 Tanimoto from TPU_25 = 0.438914
>DB00210 Tanimoto from TPU_54 = 0.410853
>DB00486 Tanimoto from TPU_54 = 0.423358
>DB00682 Tanimoto from TPU_54 = 0.421769
>DB00843 Tanimoto from TPU_54 = 0.433566
>DB01125 Tanimoto from TPU_54 = 0.409836
>DB01182 Tanimoto from TPU_54 = 0.402878
>DB01210 Tanimoto from TPU_54 = 0.401361
>DB09495 Tanimoto from TPU_54 = 0.459459
>DB04703 Tanimoto from TPU_54 = 0.418079
>DB06814 Tanimoto from TPU_54 = 0.401515
>DB00163 Tanimoto from TPU_04 = 0.441379
>DB00295 Tanimoto from TPU_04 = 0.43128
>DB00318 Tanimoto from TPU_04 = 0.436019
>DB00327 Tanimoto from TPU_04 = 0.40625
>DB00374 Tanimoto from TPU_04 = 0.411765
>DB00400 Tanimoto from TPU_04 = 0.556122
>DB00470 Tanimoto from TPU_04 = 0.438272
>DB00486 Tanimoto from TPU_04 = 0.47651
>DB00497 Tanimoto from TPU_04 = 0.412935
>DB00704 Tanimoto from TPU_04 = 0.405941
>DB00844 Tanimoto from TPU_04 = 0.432292
>DB00921 Tanimoto from TPU_04 = 0.446237
>DB00956 Tanimoto from TPU_04 = 0.411458
>DB01182 Tanimoto from TPU_04 = 0.437908
>DB01183 Tanimoto from TPU_04 = 0.428571
>DB01192 Tanimoto from TPU_04 = 0.40796
>DB01203 Tanimoto from TPU_04 = 0.433962
>DB01210 Tanimoto from TPU_04 = 0.425926
>DB01452 Tanimoto from TPU_04 = 0.433628
>DB01551 Tanimoto from TPU_04 = 0.450549
>DB06800 Tanimoto from TPU_04 = 0.405941
>DB06810 Tanimoto from TPU_04 = 0.47644
>DB09049 Tanimoto from TPU_04 = 0.452261
>DB09209 Tanimoto from TPU_04 = 0.410714
>DB04703 Tanimoto from TPU_04 = 0.516484
>DB14001 Tanimoto from TPU_04 = 0.461039
>DB14086 Tanimoto from TPU_04 = 0.503356
>DB14002 Tanimoto from TPU_04 = 0.440789
>DB14476 Tanimoto from TPU_04 = 0.441379
>DB06230 Tanimoto from TPU_04 = 0.45641
>DB00210 Tanimoto from TPU_23 = 0.443548
>DB00400 Tanimoto from TPU_23 = 0.420513
>DB00459 Tanimoto from TPU_23 = 0.4
>DB00486 Tanimoto from TPU_23 = 0.443609
>DB00675 Tanimoto from TPU_23 = 0.422764
>DB00768 Tanimoto from TPU_23 = 0.43125
>DB00903 Tanimoto from TPU_23 = 0.405594
>DB01125 Tanimoto from TPU_23 = 0.420168
>DB01182 Tanimoto from TPU_23 = 0.454545
>DB01428 Tanimoto from TPU_23 = 0.409091
>DB04938 Tanimoto from TPU_23 = 0.412698
>DB09495 Tanimoto from TPU_23 = 0.472222
>DB09496 Tanimoto from TPU_23 = 0.4
>DB04703 Tanimoto from TPU_23 = 0.425287
>DB11207 Tanimoto from TPU_23 = 0.408333
>DB14086 Tanimoto from TPU_23 = 0.4
>DB11221 Tanimoto from TPU_23 = 0.405405
>DB00163 Tanimoto from TPU_24 = 0.414013
>DB00295 Tanimoto from TPU_24 = 0.425339
>DB00318 Tanimoto from TPU_24 = 0.429864
>DB00400 Tanimoto from TPU_24 = 0.536232
>DB00470 Tanimoto from TPU_24 = 0.421965
>DB00486 Tanimoto from TPU_24 = 0.447205
>DB00497 Tanimoto from TPU_24 = 0.414286
>DB00704 Tanimoto from TPU_24 = 0.407583
>DB00844 Tanimoto from TPU_24 = 0.425743
>DB00921 Tanimoto from TPU_24 = 0.431472
>DB01182 Tanimoto from TPU_24 = 0.403614
>DB01183 Tanimoto from TPU_24 = 0.429245
>DB01192 Tanimoto from TPU_24 = 0.409524
>DB01203 Tanimoto from TPU_24 = 0.401163
>DB01452 Tanimoto from TPU_24 = 0.427966
>DB01551 Tanimoto from TPU_24 = 0.420513
>DB06800 Tanimoto from TPU_24 = 0.407583
>DB06810 Tanimoto from TPU_24 = 0.475
>DB09049 Tanimoto from TPU_24 = 0.444976
>DB09209 Tanimoto from TPU_24 = 0.405983
>DB04703 Tanimoto from TPU_24 = 0.553763
>DB14001 Tanimoto from TPU_24 = 0.433735
>DB14086 Tanimoto from TPU_24 = 0.519231
>DB14002 Tanimoto from TPU_24 = 0.414634
>DB14476 Tanimoto from TPU_24 = 0.414013
>DB06230 Tanimoto from TPU_24 = 0.44878
>DB00170 Tanimoto from TPU_71 = 0.411765
>DB00255 Tanimoto from TPU_71 = 0.423077
>DB00676 Tanimoto from TPU_71 = 0.4
>DB00890 Tanimoto from TPU_71 = 0.432099
>DB11219 Tanimoto from TPU_71 = 0.414634
>DB14175 Tanimoto from TPU_71 = 0.423077
>DB14184 Tanimoto from TPU_71 = 0.4375
>DB08995 Tanimoto from TPU_74 = 0.424
>DB01698 Tanimoto from TPU_74 = 0.419118
>DB00210 Tanimoto from TPU_22 = 0.404255
>DB00400 Tanimoto from TPU_22 = 0.429952
>DB00470 Tanimoto from TPU_22 = 0.4
>DB00486 Tanimoto from TPU_22 = 0.445205
>DB00768 Tanimoto from TPU_22 = 0.467456
>DB01024 Tanimoto from TPU_22 = 0.404762
>DB01142 Tanimoto from TPU_22 = 0.43038
>DB01182 Tanimoto from TPU_22 = 0.425676
>DB09495 Tanimoto from TPU_22 = 0.401575
>DB04703 Tanimoto from TPU_22 = 0.543353
>DB14001 Tanimoto from TPU_22 = 0.402597
>DB14086 Tanimoto from TPU_22 = 0.503497
>DB00400 Tanimoto from TPU_27 = 0.525822
>DB00486 Tanimoto from TPU_27 = 0.428571
>DB00921 Tanimoto from TPU_27 = 0.409756
>DB06810 Tanimoto from TPU_27 = 0.451923
>DB09049 Tanimoto from TPU_27 = 0.417431
>DB04703 Tanimoto from TPU_27 = 0.502538
>DB14001 Tanimoto from TPU_27 = 0.424419
>DB14086 Tanimoto from TPU_27 = 0.452381
>DB00400 Tanimoto from TPU_28 = 0.525822
>DB00486 Tanimoto from TPU_28 = 0.428571
>DB00921 Tanimoto from TPU_28 = 0.409756
>DB06810 Tanimoto from TPU_28 = 0.451923
>DB09049 Tanimoto from TPU_28 = 0.417431
>DB04703 Tanimoto from TPU_28 = 0.502538
>DB14001 Tanimoto from TPU_28 = 0.424419
>DB14086 Tanimoto from TPU_28 = 0.452381
>DB00266 Tanimoto from TPU_26 = 0.45098
>DB00553 Tanimoto from TPU_26 = 0.623377
>DB00946 Tanimoto from TPU_26 = 0.446602
>DB01003 Tanimoto from TPU_26 = 0.401709
>DB04571 Tanimoto from TPU_26 = 0.402174
>DB13155 Tanimoto from TPU_26 = 0.462185
>DB00163 Tanimoto from TPU_67 = 0.4
>DB00210 Tanimoto from TPU_67 = 0.416058
>DB00470 Tanimoto from TPU_67 = 0.410256
>DB00486 Tanimoto from TPU_67 = 0.457746
>DB00768 Tanimoto from TPU_67 = 0.478788
>DB01024 Tanimoto from TPU_67 = 0.414634
>DB01142 Tanimoto from TPU_67 = 0.441558
>DB01182 Tanimoto from TPU_67 = 0.4375
>DB09495 Tanimoto from TPU_67 = 0.414634
>DB04703 Tanimoto from TPU_67 = 0.538012
>DB14001 Tanimoto from TPU_67 = 0.413333
>DB14086 Tanimoto from TPU_67 = 0.517986
>DB14476 Tanimoto from TPU_67 = 0.4
>DB00400 Tanimoto from TPU_06 = 0.502222
>DB00486 Tanimoto from TPU_06 = 0.405556
>DB00768 Tanimoto from TPU_06 = 0.400966
>DB06810 Tanimoto from TPU_06 = 0.451613
>DB09049 Tanimoto from TPU_06 = 0.412281
>DB04703 Tanimoto from TPU_06 = 0.529703
>DB14001 Tanimoto from TPU_06 = 0.402174
>DB14086 Tanimoto from TPU_06 = 0.460227
>DB00459 Tanimoto from TPU_55 = 0.4
>DB00768 Tanimoto from TPU_55 = 0.413174
>DB01024 Tanimoto from TPU_55 = 0.408805
>DB01142 Tanimoto from TPU_55 = 0.407895
>DB09496 Tanimoto from TPU_55 = 0.4
>DB11207 Tanimoto from TPU_55 = 0.419355
>DB00266 Tanimoto from TPU_57 = 0.41129
>DB00946 Tanimoto from TPU_57 = 0.419355
>DB01003 Tanimoto from TPU_57 = 0.404412
>DB07776 Tanimoto from TPU_57 = 0.40367
>DB08995 Tanimoto from TPU_57 = 0.435294
>DB00170 Tanimoto from TPU_63 = 0.514706
>DB00255 Tanimoto from TPU_63 = 0.492063
>DB00890 Tanimoto from TPU_63 = 0.523077
>DB00924 Tanimoto from TPU_63 = 0.402597
>DB01878 Tanimoto from TPU_63 = 0.48
>DB11219 Tanimoto from TPU_63 = 0.5
>DB11672 Tanimoto from TPU_63 = 0.407407
>DB14175 Tanimoto from TPU_63 = 0.540984
>DB14184 Tanimoto from TPU_63 = 0.595745
>DB14186 Tanimoto from TPU_63 = 0.415094
>DB00266 Tanimoto from TPU_07 = 0.401575
>DB00946 Tanimoto from TPU_07 = 0.409449
>DB08995 Tanimoto from TPU_07 = 0.444444
>DB01003 Tanimoto from TPU_59 = 0.438017
>DB08797 Tanimoto from TPU_59 = 0.472222
>DB08995 Tanimoto from TPU_66 = 0.429268
>DB00400 Tanimoto from TPU_48 = 0.43578
>DB00470 Tanimoto from TPU_48 = 0.409357
>DB06810 Tanimoto from TPU_48 = 0.567568
>DB11217 Tanimoto from TPU_48 = 0.407895
>DB11263 Tanimoto from TPU_48 = 0.5125
>DB04703 Tanimoto from TPU_48 = 0.543478
>DB11827 Tanimoto from TPU_48 = 0.413043
>DB14109 Tanimoto from TPU_48 = 0.407895
>DB14086 Tanimoto from TPU_48 = 0.414634
>DB00459 Tanimoto from TPU_56 = 0.402985
>DB00768 Tanimoto from TPU_56 = 0.424242
>DB01024 Tanimoto from TPU_56 = 0.429487
>DB01142 Tanimoto from TPU_56 = 0.401316
>DB09496 Tanimoto from TPU_56 = 0.403101
>DB11207 Tanimoto from TPU_56 = 0.422764
>DB00170 Tanimoto from TPU_72 = 0.448718
>DB00255 Tanimoto from TPU_72 = 0.464789
>DB00307 Tanimoto from TPU_72 = 0.409091
>DB00890 Tanimoto from TPU_72 = 0.472973
>DB01878 Tanimoto from TPU_72 = 0.4
>DB03793 Tanimoto from TPU_72 = 0.413793
>DB11219 Tanimoto from TPU_72 = 0.453333
>DB14175 Tanimoto from TPU_72 = 0.464789
>DB14020 Tanimoto from TPU_72 = 0.402778
>DB14184 Tanimoto from TPU_72 = 0.491228
