## Supplementary Tables (1-12) and Supplementary Figures (1-2) for "Deciphering the multi-scale mechanisms of *Tephrosia purpurea* against polycystic ovarian syndrome (PCOS) and its major psychiatric comorbidities: studies from network-pharmacological perspective": Supplementary Table-6..xlsx

### Sheet: Sheet1
Phytochemical_ID	Uniprot_ID	Number of tool this phytochemical-protein pair is predicted
TPU_01	Q9NUW8	1
TPU_01	P01130	1
TPU_01	P98155	1
TPU_01	Q14114	1
TPU_01	P31645	1
TPU_01	P06276	1
TPU_01	P22303	1
TPU_01	P23975	1
TPU_10	P10636	1
TPU_10	Q13627	1
TPU_10	O43570	1
TPU_10	P00915	1
TPU_10	P00918	1
TPU_10	P07451	1
TPU_10	P35218	1
TPU_10	P43166	1
TPU_10	Q16790	1
TPU_10	Q8N1Q1	1
TPU_10	Q9ULX7	1
TPU_10	Q9Y2D0	1
TPU_10	P29274	1
TPU_10	P30542	1
TPU_10	Q9NUW8	1
TPU_11	Q9NUW8	1
TPU_11	P55055	1
TPU_11	Q9Y2D0	1
TPU_11	P01130	1
TPU_11	P98155	1
TPU_11	Q14114	1
TPU_11	Q92731	1
TPU_11	P23975	1
TPU_11	P31645	1
TPU_12	Q9NUW8	1
TPU_12	P55055	1
TPU_12	P36956	1
TPU_12	P01130	1
TPU_12	P98155	1
TPU_12	Q14114	1
TPU_12	P23975	1
TPU_12	P31645	1
TPU_13	P10636	1
TPU_13	Q9NUW8	1
TPU_13	P16050	1
TPU_13	P18054	1
TPU_13	O15296	1
TPU_13	O75342	1
TPU_13	Q9BYJ1	1
TPU_13	Q92731	1
TPU_13	Q13627	1
TPU_13	P55789	1
TPU_13	O75828	1
TPU_13	P00533	1
TPU_14	Q08257	1
TPU_14	O15296	1
TPU_14	P09917	1
TPU_14	P16050	1
TPU_14	P18054	1
TPU_14	Q9BYJ1	1
TPU_14	P18031	1
TPU_14	P17706	1
TPU_14	P11511	1
TPU_14	O75342	1
TPU_14	Q92731	1
TPU_14	P00915	1
TPU_14	P00918	1
TPU_14	P07451	1
TPU_15	Q08257	1
TPU_15	O15296	1
TPU_15	P09917	1
TPU_15	P16050	1
TPU_15	O75342	1
TPU_15	Q9BYJ1	1
TPU_15	P18031	1
TPU_15	P17706	1
TPU_15	P12931	1
TPU_15	P06241	1
TPU_15	P07947	1
TPU_15	P09769	1
TPU_15	P42685	1
TPU_15	P11511	1
TPU_16	Q08257	1
TPU_16	O15296	1
TPU_16	P09917	1
TPU_16	P16050	1
TPU_16	P18054	1
TPU_16	Q9BYJ1	1
TPU_16	P18031	1
TPU_16	P17706	1
TPU_16	O75342	1
TPU_16	P12931	1
TPU_16	P06241	1
TPU_16	P07947	1
TPU_16	P09769	1
TPU_16	P42685	1
TPU_16	P11511	1
TPU_17	P17706	1
TPU_17	Q08257	1
TPU_17	P11511	1
TPU_17	P03372	1
TPU_17	Q92731	1
TPU_17	O15296	1
TPU_17	P09917	1
TPU_17	P16050	1
TPU_17	P18054	1
TPU_17	Q9BYJ1	1
TPU_17	P17948	1
TPU_17	P35916	1
TPU_17	P35968	1
TPU_17	O75342	1
TPU_18	P17706	1
TPU_18	Q08257	1
TPU_18	P11511	1
TPU_18	P03372	1
TPU_18	Q92731	1
TPU_18	O15296	1
TPU_18	P09917	1
TPU_18	P16050	1
TPU_18	P18054	1
TPU_18	Q9BYJ1	1
TPU_18	P17948	1
TPU_18	P35916	1
TPU_18	P35968	1
TPU_18	O75342	1
TPU_19	Q08257	1
TPU_19	O15296	1
TPU_19	P09917	1
TPU_19	P16050	1
TPU_19	P18054	1
TPU_19	Q9BYJ1	1
TPU_19	P10636	1
TPU_19	O75342	1
TPU_19	P23219	1
TPU_19	P35354	1
TPU_19	P12931	1
TPU_19	P09769	1
TPU_19	P06241	1
TPU_19	P07947	1
TPU_19	P42685	1
TPU_02	C9JRZ8	1
TPU_02	P14550	1
TPU_02	Q96JD6	1
TPU_02	P10636	1
TPU_02	P28845	1
TPU_02	Q7Z5J1	1
TPU_02	P30304	1
TPU_02	P30305	1
TPU_02	Q02880	1
TPU_20	P00915	1
TPU_20	P07451	1
TPU_20	P35218	1
TPU_20	P43166	1
TPU_20	Q8N1Q1	1
TPU_20	Q9ULX7	1
TPU_20	Q9Y2D0	1
TPU_20	P10636	1
TPU_20	P21397	1
TPU_20	P27338	1
TPU_20	P29274	1
TPU_21	P56817	1
TPU_21	Q9Y5Z0	1
TPU_21	P03372	1
TPU_21	Q92731	1
TPU_21	P03956	1
TPU_21	P08254	1
TPU_21	P39900	1
TPU_21	P45452	1
TPU_21	P09238	1
TPU_21	Q9H306	1
TPU_21	P14061	1
TPU_21	Q9NYR8	1
TPU_21	P30542	1
TPU_21	P23219	1
TPU_21	P35354	1
TPU_22	O60911	1
TPU_22	P07711	1
TPU_22	P25774	1
TPU_22	Q9NUW8	1
TPU_22	P11511	1
TPU_22	P10636	1
TPU_22	P17706	1
TPU_22	Q92731	1
TPU_22	P49137	1
TPU_22	Q16644	1
TPU_22	Q8IW41	1
TPU_22	P21397	1
TPU_23	O60911	1
TPU_23	P07711	1
TPU_23	P25774	1
TPU_23	P43235	1
TPU_23	Q9NUW8	1
TPU_23	P29474	1
TPU_23	P29475	1
TPU_23	P35228	1
TPU_23	P49137	1
TPU_23	Q16644	1
TPU_23	Q8IW41	1
TPU_23	P05129	1
TPU_23	P05771	1
TPU_23	P17252	1
TPU_23	Q04759	1
TPU_24	P10636	1
TPU_24	Q9NUW8	1
TPU_24	P50406	1
TPU_24	Q08257	1
TPU_24	P33261	1
TPU_24	P05181	1
TPU_24	P10632	1
TPU_24	P11509	1
TPU_24	P11712	1
TPU_24	P20813	1
TPU_24	P20853	1
TPU_24	P24903	1
TPU_24	P33260	1
TPU_24	Q16696	1
TPU_25	P10636	1
TPU_25	Q9NUW8	1
TPU_25	Q9NR56	1
TPU_25	Q5VZF2	1
TPU_25	Q9NUK0	1
TPU_25	P00915	1
TPU_25	P00918	1
TPU_25	P07451	1
TPU_25	P35218	1
TPU_25	P43166	1
TPU_25	Q8N1Q1	1
TPU_25	Q9Y2D0	1
TPU_25	P00533	1
TPU_25	P04626	1
TPU_25	Q15303	1
TPU_26	P10636	1
TPU_26	Q9NUW8	1
TPU_26	Q13627	1
TPU_26	P55789	1
TPU_26	P21397	1
TPU_26	P27338	1
TPU_26	P16050	1
TPU_26	P18054	1
TPU_26	O15296	1
TPU_26	O75342	1
TPU_26	Q9BYJ1	1
TPU_26	P00915	1
TPU_27	Q9NUW8	1
TPU_27	O14977	1
TPU_27	Q96A70	1
TPU_27	P10636	1
TPU_27	P33261	1
TPU_27	P50406	1
TPU_27	P05181	1
TPU_27	P10632	1
TPU_27	P11509	1
TPU_27	P11712	1
TPU_27	P20813	1
TPU_27	P20853	1
TPU_27	P24903	1
TPU_28	Q9NUW8	1
TPU_28	P11926	1
TPU_28	O14977	1
TPU_28	Q96A70	1
TPU_28	P10636	1
TPU_28	P33261	1
TPU_28	P50406	1
TPU_28	P05181	1
TPU_28	P10632	1
TPU_28	P11509	1
TPU_28	P11712	1
TPU_28	P20813	1
TPU_28	P20853	1
TPU_28	P24903	1
TPU_29	Q9NUW8	1
TPU_29	P30542	1
TPU_29	Q13627	1
TPU_29	Q9NR56	1
TPU_29	Q5VZF2	1
TPU_29	Q9NUK0	1
TPU_29	Q08257	1
TPU_29	P10636	1
TPU_29	O60218	1
TPU_29	P15121	1
TPU_29	C9JRZ8	1
TPU_29	P06241	1
TPU_29	P09769	1
TPU_29	P12931	1
TPU_29	P42685	1
TPU_03	P10636	1
TPU_03	P01130	1
TPU_03	P98155	1
TPU_03	Q14114	1
TPU_03	Q9NUW8	1
TPU_03	P10275	1
TPU_03	P30304	1
TPU_03	P30305	1
TPU_03	P28845	1
TPU_03	Q7Z5J1	1
TPU_03	P16662	1
TPU_03	O75310	1
TPU_03	O75795	1
TPU_03	P06133	1
TPU_03	P36537	1
TPU_30	Q9NUW8	1
TPU_30	P30542	1
TPU_30	Q13627	1
TPU_30	Q08257	1
TPU_30	Q9NR56	1
TPU_30	Q5VZF2	1
TPU_30	Q9NUK0	1
TPU_30	P10636	1
TPU_30	O60218	1
TPU_30	P15121	1
TPU_30	C9JRZ8	1
TPU_30	P06276	1
TPU_30	P22303	1
TPU_30	O76074	1
TPU_30	Q9HCR9	1
TPU_31	P30542	1
TPU_31	Q9NUW8	1
TPU_31	Q13627	1
TPU_31	Q08257	1
TPU_31	Q9NR56	1
TPU_31	Q5VZF2	1
TPU_31	Q9NUK0	1
TPU_31	P10636	1
TPU_31	O60218	1
TPU_31	P15121	1
TPU_31	C9JRZ8	1
TPU_31	O76074	1
TPU_31	Q9HCR9	1
TPU_31	P06276	1
TPU_31	P22303	1
TPU_32	P10636	1
TPU_32	Q13627	1
TPU_32	Q9NR56	1
TPU_32	Q5VZF2	1
TPU_32	Q9NUK0	1
TPU_32	P49840	1
TPU_32	P49841	1
TPU_32	P06276	1
TPU_32	P22303	1
TPU_32	P48729	1
TPU_32	P48730	1
TPU_32	P49674	1
TPU_32	P78368	1
TPU_32	Q8N752	1
TPU_32	Q9HCP0	1
TPU_33	Q08257	1
TPU_33	P06493	1
TPU_33	P11802	1
TPU_33	P24941	1
TPU_33	Q00526	1
TPU_33	Q00534	1
TPU_33	Q15761	1
TPU_33	P10636	1
TPU_33	P03372	1
TPU_33	Q92731	1
TPU_33	P18031	1
TPU_33	P17706	1
TPU_33	Q9NR56	1
TPU_33	Q5VZF2	1
TPU_33	Q9NUK0	1
TPU_34	P10636	1
TPU_34	I3L2F9	1
TPU_34	Q3ZCM7	1
TPU_34	P09917	1
TPU_34	P16050	1
TPU_34	P18054	1
TPU_34	O15296	1
TPU_34	O75342	1
TPU_34	Q9BYJ1	1
TPU_34	P23219	1
TPU_34	P35354	1
TPU_34	O76074	1
TPU_34	Q9NUW8	1
TPU_35	P10636	1
TPU_35	I3L2F9	1
TPU_35	Q3ZCM7	1
TPU_35	O76074	1
TPU_35	P09917	1
TPU_35	P16050	1
TPU_35	P18054	1
TPU_35	O15296	1
TPU_35	O75342	1
TPU_35	Q9BYJ1	1
TPU_35	P23219	1
TPU_35	P35354	1
TPU_35	P29474	1
TPU_36	P10636	1
TPU_36	I3L2F9	1
TPU_36	Q3ZCM7	1
TPU_36	P09917	1
TPU_36	P16050	1
TPU_36	P18054	1
TPU_36	O15296	1
TPU_36	O75342	1
TPU_36	Q9BYJ1	1
TPU_36	P23219	1
TPU_36	P35354	1
TPU_36	O76074	1
TPU_36	Q9NUW8	1
TPU_37	P00915	1
TPU_37	P17706	1
TPU_37	Q8N1Q1	1
TPU_37	Q9NUW8	1
TPU_38	P00915	1
TPU_38	P17706	1
TPU_38	Q8N1Q1	1
TPU_38	Q9NUW8	1
TPU_39	P03956	1
TPU_39	P08254	1
TPU_39	P09238	1
TPU_39	P39900	1
TPU_39	P45452	1
TPU_39	Q9H306	1
TPU_39	O60882	1
TPU_39	P08183	1
TPU_39	P21439	1
TPU_39	P03372	1
TPU_39	Q92731	1
TPU_39	Q12809	1
TPU_39	Q9H252	1
TPU_39	Q9NS40	1
TPU_39	P08253	1
TPU_04	P10636	1
TPU_04	Q9NUW8	1
TPU_04	P33261	1
TPU_04	P50406	1
TPU_04	P05181	1
TPU_04	P10632	1
TPU_04	P11509	1
TPU_04	P11712	1
TPU_04	P20813	1
TPU_04	P20853	1
TPU_04	P24903	1
TPU_04	P33260	1
TPU_04	Q16696	1
TPU_40	P16050	1
TPU_40	P18054	1
TPU_40	O15296	1
TPU_40	Q9BYJ1	1
TPU_40	Q92731	1
TPU_40	P10636	1
TPU_40	Q9NUW8	1
TPU_40	P55789	1
TPU_40	Q13627	1
TPU_40	P15121	1
TPU_40	C9JRZ8	1
TPU_40	O60218	1
TPU_41	P22001	1
TPU_41	P22460	1
TPU_41	P16389	1
TPU_41	P17658	1
TPU_41	P22459	1
TPU_41	Q09470	1
TPU_41	Q16322	1
TPU_41	Q96RP8	1
TPU_41	P10636	1
TPU_41	Q08257	1
TPU_41	Q9NUW8	1
TPU_41	Q9NR56	1
TPU_41	Q5VZF2	1
TPU_41	Q9NUK0	1
TPU_41	P23219	1
TPU_42	P22001	1
TPU_42	P22460	1
TPU_42	P16389	1
TPU_42	P17658	1
TPU_42	P22459	1
TPU_42	Q09470	1
TPU_42	Q16322	1
TPU_42	Q96RP8	1
TPU_42	Q16790	1
TPU_42	O43570	1
TPU_42	P00915	1
TPU_42	P00918	1
TPU_42	P07451	1
TPU_42	P22748	1
TPU_42	P23280	1
TPU_43	P10636	1
TPU_43	P22001	1
TPU_43	P22460	1
TPU_43	Q09470	1
TPU_43	Q96RP8	1
TPU_43	P16389	1
TPU_43	P17658	1
TPU_43	P22459	1
TPU_43	Q16322	1
TPU_43	Q9NUW8	1
TPU_43	Q9NR56	1
TPU_43	Q5VZF2	1
TPU_43	Q9NUK0	1
TPU_43	Q08257	1
TPU_43	Q9NR96	1
TPU_44	P22001	1
TPU_44	P22460	1
TPU_44	P16389	1
TPU_44	P17658	1
TPU_44	P22459	1
TPU_44	Q09470	1
TPU_44	Q16322	1
TPU_44	Q96RP8	1
TPU_44	P10636	1
TPU_44	Q9NR56	1
TPU_44	Q5VZF2	1
TPU_44	Q9NUK0	1
TPU_44	Q08257	1
TPU_44	Q9NUW8	1
TPU_44	O76074	1
TPU_45	P10636	1
TPU_45	P30542	1
TPU_45	P23219	1
TPU_45	P35354	1
TPU_45	P33765	1
TPU_45	O76074	1
TPU_45	Q9HCR9	1
TPU_45	P29274	1
TPU_45	Q8WWL7	1
TPU_45	P06493	1
TPU_45	P11802	1
TPU_45	P24941	1
TPU_45	Q00526	1
TPU_45	Q00534	1
TPU_45	P24385	1
TPU_46	P10636	1
TPU_46	Q9NUW8	1
TPU_46	Q07817	1
TPU_46	Q13627	1
TPU_46	Q92731	1
TPU_46	Q9NR56	1
TPU_46	Q5VZF2	1
TPU_46	Q9NUK0	1
TPU_46	P68400	1
TPU_46	P19784	1
TPU_46	Q8NEV1	1
TPU_47	P11511	1
TPU_47	Q08257	1
TPU_47	P10636	1
TPU_47	P03372	1
TPU_47	Q92731	1
TPU_47	P03956	1
TPU_47	P08254	1
TPU_47	P09238	1
TPU_47	P39900	1
TPU_47	P45452	1
TPU_47	Q9H306	1
TPU_47	O60882	1
TPU_47	Q9NUW8	1
TPU_47	P30542	1
TPU_47	P45983	1
TPU_48	Q08257	1
TPU_48	Q9NUW8	1
TPU_48	P60842	1
TPU_48	P38919	1
TPU_48	Q14240	1
TPU_48	P17706	1
TPU_48	P18031	1
TPU_48	Q13627	1
TPU_48	P10636	1
TPU_48	P22001	1
TPU_48	P22460	1
TPU_48	P16389	1
TPU_48	P17658	1
TPU_48	P22459	1
TPU_48	Q09470	1
TPU_49	Q08257	1
TPU_49	Q9NUW8	1
TPU_49	P10636	1
TPU_49	Q9NR56	1
TPU_49	Q5VZF2	1
TPU_49	Q9NUK0	1
TPU_49	P17706	1
TPU_49	P18031	1
TPU_49	P24530	1
TPU_49	P25101	1
TPU_49	O60218	1
TPU_49	P15121	1
TPU_49	C9JRZ8	1
TPU_49	P14550	1
TPU_49	Q96JD6	1
TPU_05	Q13627	1
TPU_05	Q9NR56	1
TPU_05	Q5VZF2	1
TPU_05	Q9NUK0	1
TPU_05	C9JRZ8	1
TPU_05	O60218	1
TPU_05	Q9NUW8	1
TPU_05	P14550	1
TPU_05	Q96JD6	1
TPU_50	P23219	1
TPU_50	P35354	1
TPU_50	P10636	1
TPU_50	P48067	1
TPU_50	Q9Y345	1
TPU_50	Q99884	1
TPU_50	Q9UN76	1
TPU_50	Q9NUW8	1
TPU_50	Q9NR56	1
TPU_50	Q5VZF2	1
TPU_50	Q9NUK0	1
TPU_50	P03372	1
TPU_50	Q92731	1
TPU_50	P23975	1
TPU_50	P31645	1
TPU_51	P10636	1
TPU_51	P23219	1
TPU_51	P35354	1
TPU_51	P11511	1
TPU_51	Q9NR56	1
TPU_51	Q5VZF2	1
TPU_51	Q9NUK0	1
TPU_51	Q9NUW8	1
TPU_51	P21397	1
TPU_51	P27338	1
TPU_51	P00533	1
TPU_51	P04626	1
TPU_51	Q15303	1
TPU_51	P21860	1
TPU_51	P03372	1
TPU_06	Q9NUW8	1
TPU_06	P10636	1
TPU_06	P07711	1
TPU_06	P25774	1
TPU_06	P43235	1
TPU_06	O60911	1
TPU_06	P18031	1
TPU_06	P17706	1
TPU_06	P11926	1
TPU_06	O14977	1
TPU_06	Q96A70	1
TPU_06	P50406	1
TPU_06	P11712	1
TPU_06	P33261	1
TPU_06	P05181	1
TPU_07	P04626	1
TPU_07	P21860	1
TPU_07	Q15303	1
TPU_07	P10636	1
TPU_07	Q9NUW8	1
TPU_07	P09917	1
TPU_07	P16050	1
TPU_07	P18054	1
TPU_07	O15296	1
TPU_07	O75342	1
TPU_07	Q9BYJ1	1
TPU_07	P29274	1
TPU_07	P30542	1
TPU_07	P03372	1
TPU_08	P15144	1
TPU_08	P21397	1
TPU_08	P27338	1
TPU_08	P28222	1
TPU_08	P14416	1
TPU_08	P35462	1
TPU_08	P28223	1
TPU_08	P21917	1
TPU_08	P27487	1
TPU_08	Q12884	1
TPU_08	P28335	1
TPU_08	P41595	1
TPU_08	P28221	1
TPU_08	P42785	1
TPU_08	Q9UHL4	1
TPU_09	P10636	1
TPU_09	P29274	1
TPU_09	P30542	1
TPU_09	P21397	1
TPU_09	P27338	1
TPU_09	P00915	1
TPU_09	P07451	1
TPU_09	P35218	1
TPU_09	Q8N1Q1	1
TPU_09	Q9Y2D0	1
TPU_09	P09917	1
TPU_09	P16050	1
TPU_53	P23975	1
TPU_53	Q01959	1
TPU_53	P48067	1
TPU_53	Q99884	1
TPU_53	Q9UN76	1
TPU_53	Q9Y345	1
TPU_53	P28222	1
TPU_53	P14416	1
TPU_54	P22001	1
TPU_54	P22460	1
TPU_54	P16389	1
TPU_54	P17658	1
TPU_54	P22459	1
TPU_54	Q09470	1
TPU_54	Q16322	1
TPU_54	Q96RP8	1
TPU_54	P06276	1
TPU_54	P22303	1
TPU_54	P10636	1
TPU_54	O00329	1
TPU_54	P42336	1
TPU_54	P42338	1
TPU_54	P48736	1
TPU_55	Q9NUW8	1
TPU_55	P29475	1
TPU_55	P35228	1
TPU_55	P17252	1
TPU_55	Q05655	1
TPU_55	P05129	1
TPU_55	P05771	1
TPU_55	Q04759	1
TPU_55	P49137	1
TPU_55	Q8IW41	1
TPU_55	Q16644	1
TPU_55	P03372	1
TPU_55	Q92731	1
TPU_55	P24530	1
TPU_56	Q9NUW8	1
TPU_56	P11926	1
TPU_56	O14977	1
TPU_56	Q96A70	1
TPU_56	P24530	1
TPU_56	P25101	1
TPU_56	Q16644	1
TPU_56	P05129	1
TPU_56	P05771	1
TPU_56	Q04759	1
TPU_56	P29474	1
TPU_57	P10636	1
TPU_57	Q92731	1
TPU_57	P30542	1
TPU_57	P80365	1
TPU_57	P16050	1
TPU_57	O75342	1
TPU_57	Q9BYJ1	1
TPU_57	P04626	1
TPU_58	Q13627	1
TPU_58	P23219	1
TPU_58	P35354	1
TPU_58	O60674	1
TPU_58	P23458	1
TPU_58	P29597	1
TPU_58	P52333	1
TPU_58	P09917	1
TPU_58	P16050	1
TPU_58	P18054	1
TPU_58	O15296	1
TPU_58	Q9BYJ1	1
TPU_58	P10636	1
TPU_58	Q9NUW8	1
TPU_59	Q9NUW8	1
TPU_59	Q16790	1
TPU_59	Q9NR56	1
TPU_59	Q5VZF2	1
TPU_59	Q9NUK0	1
TPU_59	P29274	1
TPU_59	P29275	1
TPU_59	P30542	1
TPU_59	P10636	1
TPU_59	P00915	1
TPU_59	P00918	1
TPU_59	P07451	1
TPU_59	P35218	1
TPU_59	P43166	1
TPU_59	Q8N1Q1	1
TPU_60	Q15078	1
TPU_60	P49759	1
TPU_60	P49760	1
TPU_60	P49761	1
TPU_60	Q9HAZ1	1
TPU_60	P56817	1
TPU_60	Q9Y5Z0	1
TPU_60	P11309	1
TPU_60	Q13627	1
TPU_60	Q86V86	1
TPU_60	Q9P1W9	1
TPU_60	O75116	1
TPU_60	Q13464	1
TPU_60	P10636	1
TPU_60	O75582	1
TPU_61	P51164	1
TPU_61	P28223	1
TPU_61	P34969	1
TPU_61	Q14524	1
TPU_61	Q99250	1
TPU_61	P35499	1
TPU_61	Q9UI33	1
TPU_61	Q9Y5Y9	1
TPU_61	P35498	1
TPU_61	Q15858	1
TPU_61	Q9NY46	1
TPU_61	Q9UQD0	1
TPU_61	P23975	1
TPU_61	Q01959	1
TPU_61	Q9NUW8	1
TPU_62	P55055	1
TPU_62	Q13133	1
TPU_62	P10636	1
TPU_62	P01130	1
TPU_62	P98155	1
TPU_62	Q14114	1
TPU_62	P28845	1
TPU_62	Q7Z5J1	1
TPU_62	P16662	1
TPU_62	O75310	1
TPU_62	O75795	1
TPU_62	P06133	1
TPU_62	P36537	1
TPU_62	P54855	1
TPU_62	Q6UWM9	1
TPU_63	P21397	1
TPU_63	P27338	1
TPU_63	P10636	1
TPU_63	Q08257	1
TPU_63	P09917	1
TPU_63	Q9NR56	1
TPU_63	Q5VZF2	1
TPU_63	Q9NUK0	1
TPU_63	Q9NR96	1
TPU_63	H0Y858	1
TPU_63	O15296	1
TPU_63	O75342	1
TPU_63	P16050	1
TPU_63	P18054	1
TPU_63	Q9BYJ1	1
TPU_64	P10636	1
TPU_64	Q9NUW8	1
TPU_64	P50406	1
TPU_64	P11362	1
TPU_64	P17948	1
TPU_64	P21802	1
TPU_64	P35916	1
TPU_64	P35968	1
TPU_64	P22455	1
TPU_64	P22607	1
TPU_64	P06241	1
TPU_64	P07947	1
TPU_64	P09769	1
TPU_64	P12931	1
TPU_64	P42685	1
TPU_65	Q08257	1
TPU_65	O15296	1
TPU_65	P09917	1
TPU_65	P16050	1
TPU_65	P18054	1
TPU_65	Q9BYJ1	1
TPU_65	P18031	1
TPU_65	P17706	1
TPU_65	P11511	1
TPU_65	O75342	1
TPU_65	Q92731	1
TPU_65	P00915	1
TPU_65	P00918	1
TPU_65	P07451	1
TPU_66	P03372	1
TPU_66	Q92731	1
TPU_66	P10636	1
TPU_66	P18031	1
TPU_66	P17706	1
TPU_66	P09917	1
TPU_66	P16050	1
TPU_66	P18054	1
TPU_66	O15296	1
TPU_66	Q9BYJ1	1
TPU_66	O60218	1
TPU_66	P15121	1
TPU_66	C9JRZ8	1
TPU_66	P10415	1
TPU_67	P00915	1
TPU_67	P00918	1
TPU_67	P07451	1
TPU_67	P35218	1
TPU_67	P43166	1
TPU_67	Q9Y2D0	1
TPU_67	Q8N1Q1	1
TPU_67	P55789	1
TPU_67	Q16790	1
TPU_67	Q9NUW8	1
TPU_67	Q13627	1
TPU_67	P10636	1
TPU_67	Q92731	1
TPU_67	P22748	1
TPU_68	P10636	1
TPU_68	P30542	1
TPU_68	P11511	1
TPU_68	O60911	1
TPU_68	P07711	1
TPU_68	P25774	1
TPU_68	P43235	1
TPU_68	P21397	1
TPU_68	P27338	1
TPU_68	Q9NUW8	1
TPU_68	P33765	1
TPU_68	P03372	1
TPU_68	Q92731	1
TPU_68	P23219	1
TPU_68	P35354	1
TPU_69	Q9NUW8	1
TPU_69	P36956	1
TPU_69	P01130	1
TPU_69	P98155	1
TPU_69	Q14114	1
TPU_69	P31645	1
TPU_69	P06276	1
TPU_69	P22303	1
TPU_69	P23975	1
TPU_70	P00915	1
TPU_70	P00918	1
TPU_70	P22748	1
TPU_70	P07451	1
TPU_70	P35218	1
TPU_70	P43166	1
TPU_70	Q8N1Q1	1
TPU_70	Q9Y2D0	1
TPU_70	P03372	1
TPU_70	P10275	1
TPU_70	P22310	1
TPU_70	P30304	1
TPU_70	P30305	1
TPU_70	Q92731	1
TPU_70	O60656	1
TPU_71	P21397	1
TPU_71	P27338	1
TPU_71	P10636	1
TPU_71	Q9NR56	1
TPU_71	Q5VZF2	1
TPU_71	Q9NUK0	1
TPU_71	P29474	1
TPU_71	P29475	1
TPU_71	P35228	1
TPU_71	P00533	1
TPU_71	P04626	1
TPU_71	P21860	1
TPU_71	Q15303	1
TPU_71	Q9NUW8	1
TPU_71	Q13627	1
TPU_72	P10636	1
TPU_72	Q02127	1
TPU_72	P23219	1
TPU_72	P35354	1
TPU_72	Q9NR56	1
TPU_72	Q5VZF2	1
TPU_72	Q9NUK0	1
TPU_72	O60218	1
TPU_72	P15121	1
TPU_72	C9JRZ8	1
TPU_72	P14550	1
TPU_72	Q96JD6	1
TPU_72	P35408	1
TPU_72	P43115	1
TPU_72	P43116	1
TPU_73	P10636	1
TPU_73	P29274	1
TPU_73	P30542	1
TPU_73	Q9NUW8	1
TPU_73	P55789	1
TPU_73	Q13627	1
TPU_73	Q9UNQ0	1
TPU_73	P11511	1
TPU_73	P23219	1
TPU_73	P35354	1
TPU_73	P03372	1
TPU_73	Q92731	1
TPU_73	P33765	1
TPU_73	P29275	1
TPU_73	Q9NR56	1
TPU_74	P10636	1
TPU_74	Q9UNQ0	1
TPU_74	Q9NR56	1
TPU_74	Q5VZF2	1
TPU_74	Q9NUK0	1
TPU_74	P09917	1
TPU_74	P16050	1
TPU_74	P18054	1
TPU_74	O15296	1
TPU_74	O75342	1
TPU_74	Q9BYJ1	1
TPU_74	P00533	1
TPU_74	P04626	1
TPU_74	Q15303	1
TPU_74	P21860	1
TPU_75	P10636	1
TPU_75	Q9UNQ0	1
TPU_75	Q9NR56	1
TPU_75	Q5VZF2	1
TPU_75	Q9NUK0	1
TPU_75	O76074	1
TPU_75	Q9HCR9	1
TPU_75	P09917	1
TPU_75	O15296	1
TPU_75	O75342	1
TPU_75	P16050	1
TPU_75	P18054	1
TPU_75	Q9BYJ1	1
TPU_75	P00533	1
TPU_75	P04626	1
TPU_76	P10636	1
TPU_76	O75582	1
TPU_76	O75676	1
TPU_76	P51812	1
TPU_76	Q15349	1
TPU_76	Q15418	1
TPU_76	Q9UK32	1
TPU_76	Q9NUW8	1
TPU_76	P21731	1
TPU_76	P09917	1
TPU_76	P16050	1
TPU_76	P18054	1
TPU_76	O15296	1
TPU_76	O75342	1
TPU_76	Q9BYJ1	1
TPU_01	P03372	1
TPU_01	P10275	2
TPU_01	P11388	1
TPU_01	P51449	1
TPU_01	P05093	2
TPU_01	Q969R2	1
TPU_01	P09884	1
TPU_01	P04278	1
TPU_01	P11511	1
TPU_01	Q6TBL4	1
TPU_01	P10635	1
TPU_01	P04035	2
TPU_01	P11413	1
TPU_01	P18031	1
TPU_01	Q8TDU6	1
TPU_01	P06746	1
TPU_01	P08684	1
TPU_02	P08151	1
TPU_02	Q96RI1	2
TPU_02	Q9UBE0	2
TPU_02	P00797	1
TPU_02	O60218	2
TPU_02	Q8TDU6	1
TPU_02	P35354	1
TPU_02	P02768	1
TPU_02	P15121	2
TPU_02	O14684	1
TPU_02	Q13133	1
TPU_02	P06746	2
TPU_03	Q13133	1
TPU_03	Q8TDU6	1
TPU_03	P18031	1
TPU_03	P51684	1
TPU_03	P05771	1
TPU_03	P11388	1
TPU_03	Q02156	1
TPU_04	P24468	1
TPU_05	P10696	1
TPU_05	P51812	1
TPU_05	P18089	2
TPU_05	P04746	1
TPU_05	P47811	1
TPU_05	P11387	1
TPU_05	P46098	1
TPU_05	P09923	1
TPU_05	P22748	1
TPU_05	O43570	1
TPU_05	P00749	1
TPU_05	P47989	1
TPU_05	P00918	1
TPU_05	O75475	1
TPU_05	P43166	1
TPU_05	Q9GZQ4	1
TPU_05	P10635	1
TPU_05	P36888	1
TPU_05	Q6YF35	1
TPU_05	P11388	1
TPU_05	Q96GD4	1
TPU_05	P00921	1
TPU_05	P08684	1
TPU_05	P35372	1
TPU_05	P28221	1
TPU_05	P34949	1
TPU_05	P23975	1
TPU_05	O43521	1
TPU_05	P21918	1
TPU_05	P48147	1
TPU_05	P08172	1
TPU_05	P53779	1
TPU_05	P31645	1
TPU_05	P12657	1
TPU_05	P50406	1
TPU_05	P35348	1
TPU_05	P35368	1
TPU_05	P15121	2
TPU_05	P11229	1
TPU_05	P34969	1
TPU_05	P11309	1
TPU_05	O76074	1
TPU_05	P16083	2
TPU_05	P18031	1
TPU_05	Q00535	1
TPU_05	P05186	1
TPU_05	P34913	1
TPU_05	P30518	1
TPU_05	P49840	1
TPU_05	P28907	1
TPU_05	P08908	1
TPU_05	P41145	1
TPU_05	P61088	1
TPU_05	P21728	1
TPU_05	P23280	1
TPU_05	P27487	1
TPU_05	P98170	1
TPU_05	P47901	1
TPU_05	Q9NPH5	2
TPU_05	P06276	1
TPU_06	P56817	1
TPU_07	Q04206	1
TPU_07	Q03181	1
TPU_07	P53355	1
TPU_07	P00918	1
TPU_07	P22748	1
TPU_07	P21918	1
TPU_07	P05091	1
TPU_07	P60568	1
TPU_07	Q07869	1
TPU_07	O43570	1
TPU_07	P11511	1
TPU_07	P37231	1
TPU_07	P40763	1
TPU_07	P00533	2
TPU_07	P00921	1
TPU_07	P18031	1
TPU_07	P14174	1
TPU_07	P47989	1
TPU_07	P37059	1
TPU_07	P37058	1
TPU_07	P43166	1
TPU_07	Q9Y337	1
TPU_07	P10275	1
TPU_07	P16152	1
TPU_07	O60231	1
TPU_09	P18054	2
TPU_09	P22303	1
TPU_09	P04798	1
TPU_09	P18031	1
TPU_09	P05177	1
TPU_09	P47989	1
TPU_09	P00918	2
TPU_09	P43405	1
TPU_09	P11309	1
TPU_09	P11511	1
TPU_09	Q00535	1
TPU_09	P51843	1
TPU_09	Q16678	1
TPU_09	P00921	1
TPU_09	P14061	1
TPU_09	Q9NY33	1
TPU_09	P22748	1
TPU_09	P56817	1
TPU_09	P00533	1
TPU_09	Q16790	1
TPU_09	O43570	1
TPU_09	Q9UNQ0	1
TPU_09	O15296	1
TPU_09	P36888	1
TPU_09	P47811	1
TPU_09	P53779	1
TPU_09	P12530	1
TPU_09	P42685	1
TPU_09	P33527	1
TPU_09	P37058	1
TPU_09	O95271	1
TPU_09	P16152	1
TPU_09	P37059	1
TPU_09	P10275	1
TPU_09	P53355	1
TPU_09	P11509	1
TPU_09	Q9Y3R4	1
TPU_09	O60213	1
TPU_09	P03372	1
TPU_09	Q9H2K2	1
TPU_09	Q13285	1
TPU_09	P62158	1
TPU_09	P21396	1
TPU_09	P49840	1
TPU_09	Q16769	1
TPU_09	Q9NPH5	1
TPU_09	P35354	1
TPU_09	P13569	1
TPU_09	A0A087WT59	1
TPU_09	P43166	2
TPU_09	P15121	1
TPU_09	P09874	1
TPU_09	P11712	1
TPU_09	P10635	1
TPU_09	Q96GD4	1
TPU_09	P20813	1
TPU_09	P28523	1
TPU_09	P06276	1
TPU_09	P08684	1
TPU_10	P33527	1
TPU_10	Q9UNQ0	1
TPU_11	P03372	2
TPU_11	P10275	2
TPU_11	Q13133	2
TPU_11	P11388	1
TPU_11	Q9UHC9	1
TPU_11	P51449	1
TPU_11	P05093	1
TPU_11	Q965U4	1
TPU_11	Q969R2	1
TPU_11	P09884	1
TPU_11	P04278	1
TPU_11	P11511	2
TPU_11	O60213	1
TPU_11	P10635	1
TPU_11	P04035	2
TPU_11	Q12772	1
TPU_11	P11413	1
TPU_11	P18031	1
TPU_11	Q8TDU6	1
TPU_11	P06746	1
TPU_11	Q16850	2
TPU_11	P08684	1
TPU_12	P03372	1
TPU_12	P10275	2
TPU_12	Q13133	2
TPU_12	P11388	1
TPU_12	Q9UHC9	1
TPU_12	P51449	1
TPU_12	P05093	2
TPU_12	Q965U4	1
TPU_12	Q969R2	1
TPU_12	P09884	1
TPU_12	P04278	1
TPU_12	P11511	2
TPU_12	O60213	1
TPU_12	P10635	1
TPU_12	P04035	2
TPU_12	Q12772	2
TPU_12	P11413	1
TPU_12	P18031	1
TPU_12	Q8TDU6	1
TPU_12	P06746	1
TPU_12	Q16850	2
TPU_12	P08684	1
TPU_13	P03372	2
TPU_13	P16152	2
TPU_13	O75469	1
TPU_13	Q07820	1
TPU_13	P09923	1
TPU_13	P09917	2
TPU_13	O14920	1
TPU_14	P03372	2
TPU_15	P03372	1
TPU_16	P03372	1
TPU_17	P18031	2
TPU_18	P18031	2
TPU_19	P03372	1
TPU_20	P18031	1
TPU_20	P05177	1
TPU_20	O02667	1
TPU_20	P20813	1
TPU_20	P04798	1
TPU_20	P21396	1
TPU_20	P47712	1
TPU_20	O95271	1
TPU_20	Q9UNQ0	1
TPU_20	O15496	1
TPU_20	P09874	1
TPU_20	P22309	1
TPU_20	P62158	1
TPU_20	P00921	1
TPU_20	P78527	2
TPU_20	P22304	1
TPU_20	P35869	1
TPU_20	Q16678	1
TPU_20	Q9H2K2	1
TPU_20	P14555	1
TPU_20	P00533	1
TPU_20	Q9UGN5	1
TPU_20	P11509	1
TPU_20	Q9NY33	1
TPU_20	Q16790	2
TPU_20	P00918	2
TPU_20	P42685	1
TPU_20	O60213	1
TPU_20	P10275	1
TPU_20	P11511	1
TPU_20	P33527	1
TPU_20	O43570	2
TPU_22	P18031	2
TPU_22	O75908	1
TPU_22	P03372	2
TPU_22	P35610	1
TPU_22	P09057	1
TPU_22	P43235	2
TPU_24	P03905	2
TPU_24	P56817	1
TPU_24	P24468	1
TPU_26	Q8N1Q1	1
TPU_26	P00921	1
TPU_26	Q16790	2
TPU_26	P00918	2
TPU_26	P35354	1
TPU_26	P15121	1
TPU_26	O43570	1
TPU_26	P09917	2
TPU_26	P22303	1
TPU_26	P43166	1
TPU_26	P05979	1
TPU_26	Q00796	1
TPU_26	P04406	1
TPU_26	P56817	1
TPU_26	P47989	1
TPU_27	P03905	2
TPU_27	P09057	1
TPU_27	P24468	1
TPU_28	P03905	2
TPU_28	P09057	1
TPU_28	P24468	1
TPU_34	Q9H4B7	2
TPU_34	Q9UNQ0	2
TPU_34	Q07820	1
TPU_35	Q9H4B7	2
TPU_35	Q9UNQ0	2
TPU_35	Q07820	1
TPU_36	Q9H4B7	2
TPU_36	Q9UNQ0	2
TPU_36	Q07820	1
TPU_37	P35218	2
TPU_37	P23280	2
TPU_37	Q16790	2
TPU_37	P00921	1
TPU_37	O60218	1
TPU_37	P07900	1
TPU_37	P00371	1
TPU_37	P00918	2
TPU_37	Q99489	1
TPU_37	P00533	1
TPU_37	P18031	2
TPU_37	A0A087WT59	1
TPU_37	P07451	2
TPU_37	P15121	1
TPU_37	P43166	2
TPU_37	P35236	1
TPU_37	Q9Y2D0	2
TPU_37	P05979	1
TPU_37	O43570	2
TPU_37	P35354	1
TPU_37	Q9ULX7	2
TPU_37	P47989	1
TPU_37	P51452	1
TPU_37	P22748	2
TPU_37	Q12794	1
TPU_37	Q9QZX7	1
TPU_37	A0A087Wt50	1
TPU_37	Q8TDS4	1
TPU_37	P22303	1
TPU_38	P35218	2
TPU_38	P23280	2
TPU_38	Q16790	2
TPU_38	P00921	1
TPU_38	O60218	1
TPU_38	P07900	1
TPU_38	P00371	1
TPU_38	P00918	2
TPU_38	Q99489	1
TPU_38	P00533	1
TPU_38	P18031	2
TPU_38	A0A087WT59	1
TPU_38	P07451	2
TPU_38	P15121	1
TPU_38	P43166	2
TPU_38	P35236	1
TPU_38	Q9Y2D0	2
TPU_38	P05979	1
TPU_38	O43570	2
TPU_38	P35354	1
TPU_38	Q9ULX7	2
TPU_38	P47989	1
TPU_38	P51452	1
TPU_38	P22748	2
TPU_38	Q12794	1
TPU_38	Q9QZX7	1
TPU_38	P14780	1
TPU_38	P09917	1
TPU_38	Q8TDS4	1
TPU_38	P22303	1
TPU_40	P03372	2
TPU_40	P16152	1
TPU_40	O75469	1
TPU_40	Q07820	1
TPU_40	P09923	1
TPU_40	P09917	2
TPU_40	O14920	1
TPU_43	Q12809	1
TPU_44	Q12809	1
TPU_45	Q16678	1
TPU_45	P20813	1
TPU_45	P05177	1
TPU_45	P04798	1
TPU_45	P11509	1
TPU_46	Q07820	2
TPU_46	Q99873	1
TPU_46	Q9H244	1
TPU_46	Q9Y3R4	1
TPU_46	P34913	1
TPU_46	P08246	2
TPU_46	P05121	1
TPU_46	P03372	2
TPU_46	P10415	2
TPU_46	P42685	1
TPU_46	O75365	1
TPU_46	P78368	1
TPU_46	P48729	1
TPU_46	P08238	1
TPU_46	P28523	1
TPU_46	P11309	1
TPU_46	P48730	1
TPU_51	P49840	1
TPU_53	P08908	1
TPU_53	P46098	1
TPU_53	P31645	2
TPU_53	P22694	1
TPU_53	P30989	1
TPU_53	P41143	2
TPU_53	Q99500	1
TPU_53	P50406	2
TPU_53	Q13464	1
TPU_53	P28221	2
TPU_53	P35372	2
TPU_53	P41145	2
TPU_53	P41146	2
TPU_53	P28335	1
TPU_56	P18031	1
TPU_56	Q8IW41	2
TPU_56	P17252	2
TPU_56	P17538	1
TPU_56	P49137	2
TPU_56	P09057	1
TPU_56	Q05655	2
TPU_56	P09917	1
TPU_57	Q04206	1
TPU_57	Q03181	1
TPU_57	P14174	2
TPU_57	P53355	1
TPU_57	P00918	1
TPU_57	P47989	1
TPU_57	P22748	1
TPU_57	P21918	1
TPU_57	P18054	2
TPU_57	P60568	1
TPU_57	Q07869	1
TPU_57	O43570	1
TPU_57	P11511	1
TPU_57	P37231	1
TPU_57	P35354	1
TPU_57	P05091	1
TPU_57	P40763	1
TPU_57	O15296	2
TPU_57	P03372	2
TPU_57	P22309	1
TPU_57	P00921	1
TPU_57	P18031	1
TPU_57	P00533	2
TPU_57	P09917	2
TPU_57	P43166	1
TPU_57	P37059	2
TPU_57	P37058	1
TPU_57	P49862	1
TPU_57	P12530	1
TPU_57	Q9Y337	1
TPU_57	P10275	1
TPU_57	P16152	1
TPU_57	O60213	1
TPU_63	P48061	1
TPU_63	P21396	1
TPU_63	P06276	1
TPU_63	P19438	1
TPU_63	P00374	1
TPU_63	O60240	1
TPU_63	P24387	1
TPU_63	Q00G26	1
TPU_65	P03372	2
TPU_67	P03372	2
TPU_67	P18031	1
TPU_68	P28222	1
TPU_68	P25021	1
TPU_68	P35372	1
TPU_68	P28221	1
TPU_68	P23975	1
TPU_68	P21918	1
TPU_68	P08172	1
TPU_68	P50406	1
TPU_68	P20711	1
TPU_68	P18825	1
TPU_68	P35368	1
TPU_68	P35348	1
TPU_68	P12657	1
TPU_68	P11229	1
TPU_68	P30518	1
TPU_68	P46098	1
TPU_68	P35367	1
TPU_68	P08913	1
TPU_68	P43681	1
TPU_68	P30989	1
TPU_68	P21728	1
TPU_68	P34969	1
TPU_68	Q9H3N8	1
TPU_68	P08912	1
TPU_68	P47901	1
TPU_68	P08908	1
TPU_68	P31645	1
TPU_68	Q01959	1
TPU_68	P18089	1
TPU_68	P35563	1
TPU_69	P03372	1
TPU_69	P10275	2
TPU_69	P11388	1
TPU_69	P51449	1
TPU_69	P05093	2
TPU_69	Q965U4	1
TPU_69	Q969R2	1
TPU_69	P09884	1
TPU_69	P04278	1
TPU_69	P11511	1
TPU_69	O60213	1
TPU_69	P10635	1
TPU_69	P04035	2
TPU_69	P11413	1
TPU_69	P18031	1
TPU_69	Q8TDU6	1
TPU_69	P06746	1
TPU_69	Q16850	1
TPU_69	P08684	1
TPU_73	P18031	1
TPU_01	P02649	1
TPU_01	P55055	2
TPU_01	Q9H222	1
TPU_01	O95342	1
TPU_01	P05362	1
TPU_01	Q9H221	1
TPU_01	Q9UHC9	2
TPU_01	P22680	1
TPU_01	P42574	1
TPU_01	P36956	2
TPU_01	Q12772	3
TPU_01	P45844	1
TPU_01	Q15392	1
TPU_01	O95477	1
TPU_01	Q13133	3
TPU_02	P28482	1
TPU_02	Q99816	1
TPU_02	P20700	1
TPU_02	P27361	1
TPU_02	P31749	1
TPU_02	P00533	1
TPU_02	P27707	1
TPU_02	P29474	1
TPU_02	H3BLT4	1
TPU_02	P99999	1
TPU_02	P42574	1
TPU_02	P08047	1
TPU_02	P11387	1
TPU_02	P16233	1
TPU_02	P55210	1
TPU_02	P12272	1
TPU_02	Q96DT7	1
TPU_02	P11388	3
TPU_03	P04637	1
TPU_03	O75030	1
TPU_03	P35222	1
TPU_03	P60484	1
TPU_04	P28482	1
TPU_04	P09601	1
TPU_04	Q99757	1
TPU_04	Q99798	1
TPU_04	P08253	1
TPU_04	P43490	1
TPU_04	P30838	1
TPU_04	P01579	1
TPU_04	Q16539	1
TPU_04	P11926	1
TPU_04	P04040	1
TPU_04	Q9Y3C5	1
TPU_04	O94788	1
TPU_04	P48448	1
TPU_04	P05198	1
TPU_04	Q3SY69	1
TPU_04	P05231	1
TPU_04	P11511	2
TPU_04	P13498	1
TPU_04	P05091	1
TPU_04	Q12809	1
TPU_04	P27361	1
TPU_04	P00450	1
TPU_04	Q9UBK8	1
TPU_04	P31040	1
TPU_04	P21796	1
TPU_04	Q9H2A2	1
TPU_04	Q01959	1
TPU_04	P43004	1
TPU_04	O76083	1
TPU_04	Q8IZ83	1
TPU_04	P12111	1
TPU_04	O43181	1
TPU_04	O00300	1
TPU_04	P29474	1
TPU_04	P00352	1
TPU_04	Q05940	1
TPU_04	Q5S007	1
TPU_04	P61981	1
TPU_04	P47985	1
TPU_04	Q9NZJ5	1
TPU_04	P99999	1
TPU_04	Q92934	1
TPU_04	P21399	1
TPU_04	P42574	1
TPU_04	P49765	1
TPU_04	P41159	1
TPU_04	P60953	1
TPU_04	P49821	1
TPU_04	P35228	1
TPU_04	P19404	1
TPU_04	P07237	1
TPU_04	O95644	1
TPU_04	P10415	1
TPU_04	P55211	1
TPU_04	P47895	1
TPU_04	P29475	1
TPU_04	P37840	1
TPU_04	Q99497	1
TPU_04	P23458	1
TPU_04	P51648	1
TPU_04	Q96LC9	1
TPU_04	P49189	1
TPU_04	P07949	1
TPU_04	P45983	1
TPU_04	Q9NY33	1
TPU_04	P03923	1
TPU_04	P03886	1
TPU_04	P03905	3
TPU_04	P03897	1
TPU_04	Q8N5D0	1
TPU_04	P26441	1
TPU_04	P09874	1
TPU_04	O60260	1
TPU_04	P04179	1
TPU_04	P55210	1
TPU_04	P05412	1
TPU_04	O15239	1
TPU_04	Q9BXM7	1
TPU_04	P30837	1
TPU_04	P47989	1
TPU_04	P07101	1
TPU_04	O60674	1
TPU_04	Q13501	1
TPU_04	O75891	1
TPU_04	Q16236	1
TPU_04	P01375	1
TPU_04	P11166	1
TPU_04	P16435	1
TPU_04	P11473	1
TPU_04	F8VP50	1
TPU_04	M0QZ58	1
TPU_05	P28482	1
TPU_05	P00390	1
TPU_05	P13500	1
TPU_05	P04040	1
TPU_05	P35869	1
TPU_05	Q16678	1
TPU_05	P05091	1
TPU_05	P27361	1
TPU_05	P09038	1
TPU_05	Q9UBK8	1
TPU_05	P00533	1
TPU_05	P08913	3
TPU_05	O60235	1
TPU_05	P29474	1
TPU_05	P34932	1
TPU_05	P22303	2
TPU_05	P02778	1
TPU_05	P10145	1
TPU_05	P42574	1
TPU_05	Q99958	1
TPU_05	P35228	1
TPU_05	P07237	1
TPU_05	P29475	1
TPU_05	P36956	1
TPU_05	P27540	1
TPU_05	P29279	1
TPU_05	P55210	1
TPU_05	P04156	1
TPU_05	P42330	1
TPU_05	Q12948	1
TPU_05	P08912	2
TPU_05	P18825	3
TPU_05	P16435	1
TPU_05	P05106	1
TPU_05	P49221	1
TPU_05	P18084	1
TPU_06	P49591	1
TPU_06	Q9NP81	1
TPU_17	P22888	1
TPU_17	O00300	1
TPU_18	P22888	1
TPU_18	O00300	1
TPU_27	P25963	1
TPU_27	P11926	2
TPU_27	P12830	1
TPU_27	P40763	1
TPU_27	P31749	1
TPU_27	P06748	1
TPU_27	P42226	1
TPU_27	Q9NZJ5	1
TPU_27	P42574	1
TPU_27	P49841	1
TPU_27	Q16665	1
TPU_27	P35222	1
TPU_27	P12931	1
TPU_27	P09874	1
TPU_27	P15692	1
TPU_27	Q04206	1
TPU_37	P14174	1
TPU_37	P28482	1
TPU_37	P08253	1
TPU_37	P05164	1
TPU_37	P49753	1
TPU_37	P04040	1
TPU_37	K7EQ25	1
TPU_37	Q6PCB6	1
TPU_37	Q14032	1
TPU_37	P42357	1
TPU_37	P14679	1
TPU_37	P52209	1
TPU_37	P16050	1
TPU_37	Q86TX2	1
TPU_37	C9JSR0	1
TPU_37	P50225	1
TPU_37	P03956	1
TPU_37	Q8N9L9	1
TPU_37	Q7Z5M8	1
TPU_37	Q8TCC7	1
TPU_37	P50226	1
TPU_37	P0DMM9	1
TPU_37	Q9HAW8	1
TPU_37	P45983	1
TPU_37	P21964	1
TPU_37	P14780	2
TPU_37	Q9Y694	1
TPU_37	Q9HAW7	1
TPU_37	Q9HAW9	1
TPU_37	P09917	2
TPU_37	Q8N2K0	1
TPU_37	Q5VST6	1
TPU_37	Q4U2R8	1
TPU_37	Q3I5F7	1
TPU_37	P11413	1
TPU_37	P35503	1
TPU_38	P14679	1
TPU_46	P05181	1
TPU_46	Q16678	1
TPU_46	P11509	1
TPU_46	P05177	1
TPU_46	P04798	1
TPU_63	P09601	1
TPU_63	Q13309	1
TPU_63	P53350	1
TPU_63	P61981	1
TPU_63	P42574	1
TPU_63	P55211	1
TPU_63	Q14790	1
TPU_63	P09874	1
TPU_63	P15692	1
TPU_69	P55055	2
TPU_69	Q9H222	1
TPU_69	Q9H221	1
TPU_69	Q9UHC9	2
TPU_69	P22680	1
TPU_69	Q12772	3
TPU_69	P45844	1
TPU_69	Q14746	1
TPU_69	O95477	1
TPU_69	Q13133	3
