## Supplementary Tables (1-12) and Supplementary Figures (1-2) for "Deciphering the multi-scale mechanisms of *Tephrosia purpurea* against polycystic ovarian syndrome (PCOS) and its major psychiatric comorbidities: studies from network-pharmacological perspective": Supplementary Table-7..xlsx

### Sheet: Sheet1
Phytochemical_ID	Protein_ID	No. Of tool the phytochemical-prptein pair is predicted
TPU_26	P00918	2
TPU_57	P37059	2
TPU_57	P09917	2
TPU_57	P00533	2
TPU_57	P03372	2
TPU_57	P14174	2		YELLOW HIGLIGHTED PAIRS correspond to HCI pairs (17 in number)
TPU_56	Q05655	2
TPU_22	P43235	2
TPU_56	P49137	2
TPU_56	P17252	2
TPU_22	P03372	2
TPU_07	P00533	2
TPU_04	P11511	2
TPU_67	P03372	2
TPU_27	P11926	2
TPU_26	P09917	2
TPU_59	Q9NUK0	1
TPU_59	Q5VZF2	1
TPU_59	Q9NR56	1
TPU_26	Q8N1Q1	1
TPU_59	Q9NUW8	1
TPU_26	P16050	1
TPU_26	P27338	1
TPU_26	P21397	1
TPU_26	P55789	1
TPU_26	Q9NUW8	1
TPU_26	P10636	1
TPU_25	Q15303	1
TPU_25	P04626	1
TPU_25	P00533	1
TPU_25	Q8N1Q1	1
TPU_57	P16152	1
TPU_57	P10275	1
TPU_25	P07451	1
TPU_25	P00918	1
TPU_25	Q9NUK0	1
TPU_25	Q5VZF2	1
TPU_25	Q9NR56	1
TPU_25	Q9NUW8	1
TPU_25	P10636	1
TPU_24	P24468	1
TPU_57	P22309	1
TPU_57	P40763	1
TPU_57	P05091	1
TPU_57	P35354	1
TPU_24	P20813	1
TPU_57	P37231	1
TPU_24	P11712	1
TPU_57	P11511	1
TPU_24	P11509	1
TPU_57	O43570	1
TPU_57	Q07869	1
TPU_24	P05181	1
TPU_24	Q08257	1
TPU_57	P22748	1
TPU_24	Q9NUW8	1
TPU_57	P47989	1
TPU_24	P10636	1
TPU_57	P00918	1
TPU_23	Q04759	1
TPU_57	P53355	1
TPU_23	P17252	1
TPU_23	P05771	1
TPU_57	Q03181	1
TPU_57	Q04206	1
TPU_57	P04626	1
TPU_23	P49137	1
TPU_57	P16050	1
TPU_57	P80365	1
TPU_23	P29474	1
TPU_57	P30542	1
TPU_23	Q9NUW8	1
TPU_57	Q92731	1
TPU_23	P43235	1
TPU_57	P10636	1
TPU_23	P25774	1
TPU_56	P09917	1
TPU_23	P07711	1
TPU_22	P35610	1
TPU_22	O75908	1
TPU_56	P29474	1
TPU_22	P21397	1
TPU_56	Q04759	1
TPU_56	P05771	1
TPU_22	P49137	1
TPU_22	Q92731	1
TPU_56	P25101	1
TPU_22	P17706	1
TPU_22	P10636	1
TPU_22	P11511	1
TPU_56	O14977	1
TPU_22	Q9NUW8	1
TPU_56	P11926	1
TPU_22	P25774	1
TPU_56	Q9NUW8	1
TPU_22	P07711	1
TPU_55	Q92731	1
TPU_55	P03372	1
TPU_55	P49137	1
TPU_55	Q04759	1
TPU_55	P05771	1
TPU_55	Q05655	1
TPU_55	P17252	1
TPU_55	P29474	1
TPU_55	Q9NUW8	1
TPU_54	P48736	1
TPU_54	P42338	1
TPU_54	P42336	1
TPU_54	O00329	1
TPU_54	P10636	1
TPU_54	Q09470	1
TPU_07	O60231	1
TPU_07	P16152	1
TPU_07	P10275	1
TPU_07	P37059	1
TPU_07	P47989	1
TPU_07	P14174	1
TPU_07	P40763	1
TPU_07	P37231	1
TPU_07	P11511	1
TPU_07	O43570	1
TPU_07	Q07869	1
TPU_07	P05091	1
TPU_07	P22748	1
TPU_07	P00918	1
TPU_07	P53355	1
TPU_07	Q03181	1
TPU_07	Q04206	1
TPU_07	P03372	1
TPU_07	P30542	1
TPU_07	P16050	1
TPU_07	P09917	1
TPU_07	Q9NUW8	1
TPU_07	P10636	1
TPU_07	Q15303	1
TPU_07	P21860	1
TPU_07	P04626	1
TPU_06	P49591	1
TPU_06	P05181	1
TPU_06	P11712	1
TPU_06	O14977	1
TPU_06	P11926	1
TPU_06	P17706	1
TPU_06	P43235	1
TPU_06	P25774	1
TPU_06	P07711	1
TPU_06	P10636	1
TPU_06	Q9NUW8	1
TPU_51	P03372	1
TPU_51	P21860	1
TPU_51	Q15303	1
TPU_51	P04626	1
TPU_51	P00533	1
TPU_51	P27338	1
TPU_51	P21397	1
TPU_51	Q9NUW8	1
TPU_51	Q9NUK0	1
TPU_51	Q5VZF2	1
TPU_51	Q9NR56	1
TPU_51	P11511	1
TPU_51	P35354	1
TPU_51	P23219	1
TPU_51	P10636	1
TPU_50	P31645	1
TPU_50	P23975	1
TPU_50	Q92731	1
TPU_50	P03372	1
TPU_50	Q9NUK0	1
TPU_50	Q5VZF2	1
TPU_50	Q9NR56	1
TPU_50	Q9NUW8	1
TPU_50	Q9UN76	1
TPU_50	Q9Y345	1
TPU_50	P10636	1
TPU_50	P35354	1
TPU_50	P23219	1
TPU_48	Q09470	1
TPU_48	P10636	1
TPU_48	P17706	1
TPU_48	Q14240	1
TPU_48	P60842	1
TPU_48	Q9NUW8	1
TPU_48	Q08257	1
TPU_43	Q12809	1
TPU_43	Q08257	1
TPU_43	Q9NUK0	1
TPU_43	Q5VZF2	1
TPU_43	Q9NR56	1
TPU_43	Q9NUW8	1
TPU_43	Q09470	1
TPU_43	P10636	1
TPU_41	P23219	1
TPU_41	Q9NUK0	1
TPU_41	Q5VZF2	1
TPU_41	Q9NR56	1
TPU_41	Q9NUW8	1
TPU_41	Q08257	1
TPU_41	P10636	1
TPU_41	Q09470	1
TPU_04	P11473	1
TPU_04	P16435	1
TPU_04	P11166	1
TPU_04	P01375	1
TPU_04	O75891	1
TPU_04	Q13501	1
TPU_04	O60674	1
TPU_04	P07101	1
TPU_04	P47989	1
TPU_04	P30837	1
TPU_04	Q9BXM7	1
TPU_04	O15239	1
TPU_04	P05412	1
TPU_04	P04179	1
TPU_04	O60260	1
TPU_04	P09874	1
TPU_04	P45983	1
TPU_04	P49189	1
TPU_04	P51648	1
TPU_04	P23458	1
TPU_04	P37840	1
TPU_04	P47895	1
TPU_04	P55211	1
TPU_04	P10415	1
TPU_04	O95644	1
TPU_04	P07237	1
TPU_04	P19404	1
TPU_04	P60953	1
TPU_04	P41159	1
TPU_04	P49765	1
TPU_04	Q92934	1
TPU_04	P99999	1
TPU_04	P47985	1
TPU_04	Q05940	1
TPU_04	P00352	1
TPU_04	P29474	1
TPU_04	O00300	1
TPU_04	O43181	1
TPU_04	P12111	1
TPU_04	Q8IZ83	1
TPU_04	O76083	1
TPU_04	P43004	1
TPU_04	Q9H2A2	1
TPU_04	P31040	1
TPU_04	P27361	1
TPU_04	Q12809	1
TPU_04	P05091	1
TPU_04	P05231	1
TPU_04	Q3SY69	1
TPU_04	P05198	1
TPU_04	P48448	1
TPU_04	O94788	1
TPU_04	P11926	1
TPU_04	Q16539	1
TPU_04	P43490	1
TPU_04	P08253	1
TPU_04	Q99798	1
TPU_04	Q99757	1
TPU_04	P09601	1
TPU_04	P28482	1
TPU_04	P24468	1
TPU_04	P20813	1
TPU_04	P11712	1
TPU_04	P11509	1
TPU_04	P05181	1
TPU_04	Q9NUW8	1
TPU_04	P10636	1
TPU_75	P04626	1
TPU_75	P00533	1
TPU_75	P16050	1
TPU_75	P09917	1
TPU_75	O76074	1
TPU_75	Q9NUK0	1
TPU_75	Q5VZF2	1
TPU_75	Q9NR56	1
TPU_75	P10636	1
TPU_74	P21860	1
TPU_74	Q15303	1
TPU_74	P04626	1
TPU_74	P00533	1
TPU_74	P16050	1
TPU_74	P09917	1
TPU_74	Q9NUK0	1
TPU_74	Q5VZF2	1
TPU_74	Q9NR56	1
TPU_74	P10636	1
TPU_72	P43116	1
TPU_72	P43115	1
TPU_72	P35408	1
TPU_72	P15121	1
TPU_72	Q9NUK0	1
TPU_72	Q5VZF2	1
TPU_72	Q9NR56	1
TPU_72	P35354	1
TPU_72	P23219	1
TPU_72	Q02127	1
TPU_72	P10636	1
TPU_71	Q9NUW8	1
TPU_71	Q15303	1
TPU_71	P21860	1
TPU_71	P04626	1
TPU_71	P00533	1
TPU_71	P29474	1
TPU_71	Q9NUK0	1
TPU_71	Q5VZF2	1
TPU_71	Q9NR56	1
TPU_71	P10636	1
TPU_71	P27338	1
TPU_71	P21397	1
TPU_32	Q9HCP0	1
TPU_67	P22748	1
TPU_67	Q92731	1
TPU_32	P49674	1
TPU_67	P10636	1
TPU_32	P48730	1
TPU_32	P48729	1
TPU_67	Q9NUW8	1
TPU_67	P55789	1
TPU_32	P49841	1
TPU_67	Q8N1Q1	1
TPU_32	Q9NUK0	1
TPU_32	Q5VZF2	1
TPU_32	Q9NR56	1
TPU_67	P07451	1
TPU_67	P00918	1
TPU_32	P10636	1
TPU_66	P10415	1
TPU_66	P15121	1
TPU_66	P16050	1
TPU_66	P09917	1
TPU_66	P17706	1
TPU_66	P10636	1
TPU_66	Q92731	1
TPU_66	P03372	1
TPU_63	P15692	1
TPU_63	P09874	1
TPU_63	Q14790	1
TPU_63	P55211	1
TPU_63	P53350	1
TPU_63	Q13309	1
TPU_63	P09601	1
TPU_63	Q00G26	1
TPU_63	O60240	1
TPU_63	P00374	1
TPU_63	P48061	1
TPU_63	P16050	1
TPU_63	Q9NUK0	1
TPU_63	Q5VZF2	1
TPU_63	Q9NR56	1
TPU_28	P24468	1
TPU_63	P09917	1
TPU_63	Q08257	1
TPU_63	P10636	1
TPU_63	P27338	1
TPU_63	P21397	1
TPU_28	P20813	1
TPU_28	P11712	1
TPU_28	P11509	1
TPU_28	P05181	1
TPU_28	P10636	1
TPU_28	O14977	1
TPU_28	P11926	1
TPU_28	Q9NUW8	1
TPU_27	Q04206	1
TPU_27	P15692	1
TPU_27	P09874	1
TPU_61	Q9NUW8	1
TPU_27	P35222	1
TPU_27	Q16665	1
TPU_61	P23975	1
TPU_27	P49841	1
TPU_61	Q15858	1
TPU_27	P06748	1
TPU_27	P31749	1
TPU_27	P40763	1
TPU_61	P34969	1
TPU_27	P24468	1
TPU_60	O75582	1
TPU_60	P10636	1
TPU_27	P20813	1
TPU_60	O75116	1
TPU_27	P11712	1
TPU_27	P11509	1
TPU_27	P05181	1
TPU_27	P10636	1
TPU_60	Q9HAZ1	1
TPU_27	O14977	1
TPU_60	P49760	1
TPU_27	Q9NUW8	1
TPU_26	P47989	1
TPU_59	Q8N1Q1	1
TPU_26	P04406	1
TPU_26	Q00796	1
TPU_59	P07451	1
TPU_59	P00918	1
TPU_59	P10636	1
TPU_26	O43570	1
TPU_59	P30542	1
TPU_26	P15121	1
TPU_59	P29275	1
TPU_26	P35354	1
