## Supplementary Tables (1-12) and Supplementary Figures (1-2) for "Deciphering the multi-scale mechanisms of *Tephrosia purpurea* against polycystic ovarian syndrome (PCOS) and its major psychiatric comorbidities: studies from network-pharmacological perspective": Supplementary Table-10.xlsx

### Sheet: BPD
BPD	Anxiety	Depression	PCOS		Depression and PCOS only	Depression/BPD/PCOs only	Common to all (Interesection)
P25942	O00170	P14902	P02741		P10275	P10415	P10375
P19838	P40818	P31645	P42898		P41159	P21860	Q15303
P29475	P01185	P20701	P27169		P11511	P05231
Q14155	P10635	P01303	Q16671			P03372
Q8N9N2	P04150	F7VJQ1	P03372			P07101
Q08828	P08729	P04156	P28845
Q9UEY8	P30559	Q13451	P05231
Q9P2R6	P41220	P21397	P01189
P32856	P17542	P54253	Q9NQB0
P04626	Q96I15	Q9H4W6	Q9UBU3
P23142	P34998	O94811	Q9HD89
P48637	P21554	P13637	P14672
Q8WWI1	P02649	P12821	P01375
Q9UL63	P06307	O15516	Q9Y4H2
Q9ULV0	Q13451	P35626	P19883
Q12857	P22466	Q12955	Q75N90
Q13952	P29274	Q13936	P51843
O00443	P01178	Q01668	P03971
Q15147	O95622	P17516	P10275
P23470	P03950	P21728	P24941
Q99969	P05067	P21918	P13611
P04844	P13637	Q99259	P20813
P48443	P23560	Q05329	P05108
O75093	O43822	Q13002	P05093
P15923	O00555	Q16099	Q9Y5R6
Q12899	P41180	P04150	Q13285
O60494	P41002	P49840	P05019
O14686	Q13286	P01308	P35568
Q9Y6D9	P21964	P42898	Q13233
P49757	P36551	P13591	P05121
Q9Y6R1	P06850	P19404	P16435
O43490	Q14203	P04629	P37231
Q9UJF2	O60469	Q16620	P25440
Q9UKV0	Q16828	Q07343	P04278
O15050	O14656	P01009	P41225
Q9Y625	P15502	P01189	P48436
O15397	P54764	P78509	Q05066
O15269	O60488	P20472	P19544
Q86SQ7	P55075	P53794	P52926
Q9Y615	P11362	P60880	Q15848
Q9UM21	Q13045	Q02446	O15120
O94989	P35637	P20366	Q9HC96
P49902	P30793	P25103	Q96G97
Q9Y6X3	Q53GS7	Q13507	Q9BYW2
P85298	P17900	O94759	O43323
Q7Z7G0	P29992	P01222	Q96AQ7
Q9NVH2	O95467	O14503	Q9C0B1
Q8TER0	P63092	Q6PUV4	Q14781
O94822	P84996	O14810	P58335
Q8TEL6	Q5JWF2	Q9Y2I2	Q9Y6Q2
Q9BVP2	P01148	Q6N022	P21860
Q9UQV4	P30968	Q96CW9	Q15303
Q6XE24	P28799	Q155Q3	O60240
Q9Y6A9	P52701	Q8IWU9	P20823
Q9P2W6	P68871	Q8IUM7	Q13315
Q8IXR5	P31629	Q16613	Q05469
Q9NPG4	P08397	P49841	P46937
Q9BWX1	P09651	O15229	Q8N6M6
Q9H8M5	P55795	Q9NRI5	P22888
Q5U651	P08908	P23560	Q6YHU6
Q9HCE6	P08069	P08908	P25100
Q5VYX0	P23352	P04271	P35368
Q68CQ7	Q15726	P21964	P35348
Q6U841	P01116	P28223	P06213
Q9HBK9	P53667	P29274	P08138
Q3KR37	P16422	P02768	P03973
O75420	P21397	P34972	P07101
Q8TB45	P10636	P06850	P50591
Q8N6T0	P40692	P09919	Q8TEH3
Q6DN14	Q03164	O60488	P16671
Q68D86	P43246	P09038	P08253
Q86VH4	P00395	P11362	O75376
Q8NBZ7	P00414	P02794	P13945
Q9H3S3	P03886	P02792	P04150
Q9H1I8	P03905	Q04760	P07550
Q86VW0	P03915	P62873	P06401
Q8TDN4	Q00604	P34969	P56937
Q7Z408	P12036	P01563	P78563
Q70HW3	Q96PY6	P05231	P18846
Q7Z6M4	Q14938	O95069	P25311
Q8TDX7	P01303	P14174	Q13557
A1Z1Q3	Q01968	P29475	Q13761
Q86YQ8	P00439	P25929	Q99741
Q6ZPD9	O75914	P27169	P55291
Q8N3Z0	P01127	P35354	P33552
Q8TE57	P07737	P60903	P52895
Q8N3J6	P42336	P16109	P78352
Q8N1T3	P54277	P00441	P11532
Q6VAB6	P54278	Q9BY67	Q14576
Q8N128	Q15165	Q9UBU3	P35916
Q8N841	Q15166	O14764	Q11130
Q8IWZ5	Q00005	P22301	P13224
Q8TAC1	P10644	P35372	Q9NRZ9
Q86UP9	P31321	O15055	Q02297
Q5SZL2	F7VJQ1	Q5SSJ5	O75330
P00533	P04156	Q8N6N2	P01857
O43435	P41219	P21128	P12035
P45844	O60216	O75628	P42702
P16615	P35250	Q5RKV6	P29376
P35318	Q99700	P08729	Q13257
P05067	P31645	P17542	P10243
P32121	P35711	Q96I15	Q96HA7
P05023	Q9UHF0	P01185	Q13370
P30411	P37173	P34998	P25105
O00555	P43699	P03950	P43115
P0DP23	P55072	P02649	P61019
P0DP24	Q9UDT6	P35670	O75695
P0DP25	O76024	Q9Y276	P61513
P27797	P51811	O43822	P31350
Q9Y6T7	P51649	P41180	P25815
Q16643	Q92804	P41002	P37088
Q15700	Q14683	P00450	P09683
Q96JB1	O15297	P36551	P11686
Q06889	O60258	P02741	O60248
Q08426	Q13501	P07333	O43435
P24046	Q9UIG0	Q02318	Q12870
P28476	Q9UQE7	Q14203	P82094
P17677	O95292	P26358	P11388
Q9ULK0	O60243	O14656	P33981
Q16478	Q9UHL9	P15502	P62256
Q14833	P43243	P54764	O95201
P49840	Q92562	Q15303	Q15562
Q16665	Q96CV9	P55075	P50479
P49773	Q7Z5J4	P31513	O76093
P01911	Q9Y664	P35637	O96020
P01912	Q99497	P04062	B0YJ81
P04229	Q9Y2M0	Q53GS7	Q9UJ78
P13760	Q9UPW8	P29992	Q9NP58
P13761	Q5JU85	O95467	Q15750
P20039	Q96RL7	P63092	O75494
Q29974	Q13148	P84996	Q9UKP4
Q30134	Q9UQN3	Q5JWF2	Q9UPY8
Q30167	Q6X4W1	P01148	Q9UPQ9
Q5Y7A7	Q9Y4P3	P30968	Q9UPT6
Q95IE3	Q9UHC1	P52701	Q9Y4Y9
Q9GIY3	Q9UHD2	P78347	Q9UIK5
Q9TQE0	Q9UHD9	P68871	Q9BZL6
P13762	Q9HCR9	P08397	Q9H0H5
P13747	Q9BTA9	P09651	Q9NZM5
P00338	Q9NZC2	P35475	O14787
P11137	Q9NUM4	P23352	Q9BZS1
P56181	Q6DKK2	P63252	Q9NPH2
P07197	Q96EQ8	Q15726	Q9H165
P07196	Q9C0A6	P01116	Q9NQW6
P04629	Q9P2D1	P53667	Q7L5N7
O76083	Q9BZH6	P20700	Q53EZ4
Q16875	Q9BY41	P16422	Q9H1D0
P20382	Q8WXH2	P10636	Q4KMZ1
Q08752	Q9HC23	P40692	Q8IYT2
Q9Y2T4	Q9H251	P43246	Q96KB5
P48454	Q9BXM7	P00395	Q7Z589
Q8N474	Q8N5Z5	P00414	O94827
P43003	Q9C004	P03886	Q8N1G1
P53794	Q96P66	P03905	Q9P227
Q9NSD5	Q969F8	P03915	Q9H254
P20366	Q8IWU9	P03923	Q8TDD1
P01222	Q8NFJ6	P12036	Q9HAJ7
Q9ULV1	Q96LT7	Q96PY6	Q5SRI9
O60258	Q695T7	Q9UM47	Q5T089
O15013	Q6W5P4	P43354	Q8ND07
Q9UGU5	Q8WYQ3	Q01968	Q9H8G1
O60784	P0C0P6	P00439	Q86VS8
Q6IB77	Q15303	P01127	Q8WTV1
P63244	P03923	P09619	Q8ND23
Q6PUV4	P27169	P07737	Q96S79
O75129	P49768	P42336	Q9H4M3
Q9UKT7	P29371	P54277	Q71RC2
Q9NP95	P04637	P54278	Q8TCX5
Q96EP5	O60828	P54098	Q8N137
Q9UBT3	O75398	Q15165	Q96MG2
Q9BZS1	Q9UBK2	Q15166	Q96PD2
Q8WYA1	Q6KC79	P50897	Q96MD2
Q7LBR1	P14920	P17612	Q6ZMJ4
Q9C0J9	P00403	P10644	Q3V5L5
Q155Q3	O43556	P05129	Q96B18
Q96CX2	P78347	P41219	Q96KN4
Q4W4Y0	P51608	P35250	Q3SXZ7
P16219	P00441	Q99700	Q6NUJ5
P60709	Q06787	Q08357	Q6ISU1
O60266	P14416	P49675	Q8N4L1
P35348	Q99259	Q9UHF0	Q8NG41
P18825	P28223	P37173	Q7Z6I6
P07550	P20366	P22105	Q8IZT6
P01019	O75121	P55072	Q86SG5
P31751	P08913	Q9UDT6	Q7Z7M1
P18054	Q9UBC3	P51811	Q96T66
P05090	Q92769	Q92804	Q86XI8
P18848	P32004	Q9UBX1	Q7Z572
P50993	O75376	Q13501	Q6QNY0
P06276	Q7LBC6	O43497	A8MYP8
O00512	O60741	Q9UIG0	Q8IW70
P55957	P32239	O00170	P0CJ88
P51587	P28222	P40818	Q07812
B1AH88	P28335	Q9UBH6	P14635
P30536	Q92731	O95292	O14493
Q00975	P30532	O60243	O95467
Q01668	P17787	Q9UHL9	P63092
Q9UQM7	P02741	Q9Y6H5	P84996
Q14790	P26358	P43243	Q5JWF2
P0DN79	P62873	Q92562	P15018
P35520	P01563	Q96CV9	P02786
P32238	P21741	Q9Y2M0	Q9UJM3
Q9ULB5	P14174	Q9UPW8	Q96AD5
Q12864	P19021	Q13148	P31751
P08172	P55089	Q9UHK6	Q04828
Q15822	O95936	Q9UBB4	Q13480
P34972	Q86UL8	Q9UQN3	P26439
Q13324	Q155Q3	Q6X4W1	P49286
Q49AN0	P01100	Q9Y2R2	P02753
P21291	P47869	Q9Y4P3	P0DN86
Q92813	O00222	Q9UHC1	P01229
P56177	P01375	Q9UHD2	P18405
O60469	Q9Y566	Q9UHD9	O60383
P21453	P01009	Q7LG56	P01308
P21860	Q01959	Q9HCR9	P41159
P11362	Q13324	Q9NZC2	O95972
P21802	Q16568	Q6DKK2	P02545
P14867	Q04760	Q9NWW5	P23945
P47870	P25929	Q9P2D1	P14060
Q8N1C3	P34969	Q9BZH6	P10415
Q05329	P07954	Q6VMQ6	P42330
P27352	P61244	Q96RR1	P49675
Q04760	P40926	Q8WXH2	P11511
P16520	P07949	Q5JTZ9
P42262	P31040	Q5JUK3
P42263	P21912	Q9HC23
P41594	Q99643	Q9H251
O43708	O14521	Q9BXM7
P17693	P40337	Q8N5Z5
P11021	O60333	Q96C12
P28222	Q9NX18	Q9BZ23
Q13639	O75204	Q13057
P01562	O75051	Q9C004
P01579	P04040	Q96P66
P18065	P01236	Q9NSK7
P14784	P21917	Q969F8
Q13797		Q8NFJ6
P11215		Q96LT7
P27338		Q8WYQ3
P11226		Q8N5K1
P23368		P0DN79
Q08431		P35520
P42568		P14920
P09238		P30793
P11586		Q00005
P03886		Q9UBP0
Q99707		P29371
P49821		P20226
P46934		O60733
P40261		Q9UBK2
Q01973		Q9NUM4
P32243		Q06787
P27815		P51608
P01213		P37840
P18669		Q9UM73
Q8NEB9		P55087
P14555		P32121
P47712		P18847
P19174		P18848
P20265		P16615
Q03181		Q99933
Q15257		P10415
Q05513		P08185
O43272		P55290
Q13972		Q15822
P00797		Q05901
P60903		Q99788
Q9UQD0		Q9Y6T7
P84103		P78352
Q11201		Q16555
P43005		Q13115
P48664		Q06889
P52788		P21802
P35270		Q06546
P35346		P34903
P48775		P14136
P01137		P01241
Q9Y6L7		Q9ULK0
Q9Y466		P30550
P07202		P30711
Q13507		O43613
P55851		Q02297
P11473		P08887
P15692		O14732
P41587		P15018
Q04917		P32245
P63104		P07197
O14994		Q99743
O60733		P30990
Q15825		P29728
P63313		Q01064
O15075		P01210
Q9P0L0		O75364
P53992		Q13519
Q92565		P48454
Q86UL8		P41743
O95267		P45983
Q9H4P4		P10082
P56975		Q8N474
O14810		P43005
Q9BW83		P43004
O60259		P30531
O43572		P18405
Q9Y2D1		Q15825
Q9NY15		Q12988
Q9NQ66		O60806
Q9BZ29		O15013
Q15031		Q9UBN7
P62166		Q9UQL6
Q9BYH1		Q9Y251
Q9UHC6		P31948
Q9UF02		Q9NP95
Q96P69		Q9UBT3
Q9UQ52		Q8IYB4
Q9UJU6		Q9BVK2
Q9BRY0		Q7Z408
Q9UQF0		Q8NG98
P22466		Q6W5P4
Q9BXP5		P0C0P6
Q9NY65		P01023
Q9BYB4		O95622
Q96C45		P40145
Q9NVA2		P18509
Q9P267		P08588
Q9P104		Q9UQM7
Q9P2U8		P42771
Q9HCX4		Q8N726
Q8IXF0		P26441
Q9HC29		Q16526
Q9H2C1		P27487
P62068		P28562
Q53F39		Q04609
Q8TBX8		Q16445
Q9BTE1		P17677
Q8TCU5		P15104
Q8IWV2		P07203
Q86UQ4		Q13003
Q8IXZ3		Q12879
Q8WV93		Q13224
Q8NFP4		Q13255
Q63HM9		P15421
P40145		P00738
P12235		P28845
P46597		P28221
P01185		Q13639
Q99933		P48051
Q05901		P16949
P21554		P09960
P06850		P20645
Q16526		P27338
P16410		Q01726
Q16555		P54252
P11161		Q99707
O15540		P08138
P06241		Q08499
P11413		P20382
P18505		P27361
P28472		Q13163
P39905		P63000
P14136		Q08116
Q99705		P54219
P28799		P04179
P39086		P40763
P09488		P17600
P30711		P01137
P25685		P07101
P46098		Q04724
P47898		P19438
P18510		P20333
P05231		P02766
P10145		O15240
P29218		Q9UNS1
Q14624		O95264
Q14643		O95970
O43526		P58400
O43525		Q9ULB1
Q01718		P20393
P29474		Q9UKV0
Q99743		O75398
Q92686		Q8IX03
O95613		Q9NYB5
P54098		Q99581
P27169		Q9BZD2
P41743		Q5XPI4
P28482		Q9UD71
P49810		Q8TF63
P41222		Q8NFD2
Q33E94		Q96RI8
P35398		Q96EY8
P21673		O60741
P54219		P51828
Q05940		P31749
P04179		P07741
P21980		P46597
O15240		P28329
P01282		P43681
P62258		P24387
P49019		Q13324
O75146		Q49AN0
O95264		P35462
Q96QZ7		Q99705
O95803		P42261
P58400		P42263
Q9ULB1		Q14831
P20393		P09488
Q9UHW9		P10145
Q8IUN9		Q14116
P52954		P01138
Q9Y2I2		P29474
Q9P202		P14555
O60760		P35398
Q9Y6V0		P55089
Q9P2X3		O43603
Q9NZD1		Q86YM7
Q9P2U7		Q93074
Q96PQ0		P59103
Q969V1		P08913
Q8NFJ6		P01019
Q8N4B1		P05067
A6NDG6		P33261
Q8NAA6		P28472
P78563		O43612
P18509		P46098
P05091		P05019
P47901		P35228
P34998		P41145
Q92796		P27815
P78352		P01213
P26358		P21673
Q16828		P20396
P00740		Q5T4W7
P38405		Q16568
P42261		Q96EV8
Q14831		P38398
P34932		P0DP23
P05019		P0DP24
P49441		P0DP25
P14780		P08172
Q99466		P09172
P43354		P28222
P48426		P01583
P04054		P41159
P20472		Q99572
P23975		P00797
P61278		Q05940
O60603		Q9H694
O00206		O00327
P14625		P16520
Q99598		Q9C0B1
Q99747		P21554
P56645		P01178
O15055		P03372
O43759		P15692
Q15049		Q9Y6V0
O14529		P22466
Q96EB6		Q01959
P36544		P10275
Q494W8		P28335
Q8NFD2		P08235
Q96RI8		P17752
P02649		P16220
O00327		P10635
P10415		P21917
P11274		Q16828
P16220		P28799
P49674		P42858
P09172		P01584
P20711		P30559
Q15303		P08183
Q13451		P23975
P34903		P01375
Q16099		O60258
Q05586		O43556
Q14832		O76024
P08908		P56645
P13591		P49768
P17858		P00403
P43004		P14416
Q92186		Q02750
Q13585		P63010
O95696		Q16539
P31749		P04798
P03372		Q16678
P49798		P11511
O76024		P49327
Q9UNS1		P17181
P14920		Q96KK3
P31644		P05121
P01584		P50225
Q9UGI6		P11473
P01375		O15056
Q9UD71		O60706
O14594		Q9NNW7
Q13224		Q9GZV3
P17752		Q9H7V2
O94759		Q9H3Y0
P21917		O14513
Q12879		P01562
P28335		P54257
O14732		Q92793
P14416		Q16342
P35462		O75340
Q02297		P04040
P21397		P47211
Q99572		P60568
Q01959		P05164
P07101		P47989
P17861		O60755
Q96HC4		P0C091
Q9NRI5		P02647
Q96EV8		P06727
Q8IWU9		Q6UUV9
P59103		Q6YP21
Q08289		P0DMV8
P19827		P0DMV9
Q14938		P34931
P51957		P24385
O95864		P30411
Q8N2Q7		P28906
Q96PZ7		P20711
Q86YC2		Q15700
Q9H0V9		Q16665
Q08462		P00338
Q9NQB0		P22894
P19075		P49821
Q8NF91		P07196
Q06033		Q16875
Q9Y233		Q9NSD5
Q86U86		P48436
P15884		P35346
Q6N022		P53992
Q86XP1		Q92565
Q7Z570		Q7Z7G0
P13637		P24666
P01308		P35348
P01189		P15144
O14503		P49407
P17516		P15289
Q13002		O00512
P60880		P11274
P25103		P18075
Q96CW9		P32238
P21918		Q9ULB5
Q16620		P09543
Q07343		P32927
P01009		P16410
Q02446		Q9UQB3
P12821		P01133
P35626		P23588
P78509		P54849
P23560		Q07075
P21964		P21860
P21728		P39905
Q99259		P17302
P04150		Q16534
P49841		P07900
P42898		P01589
P19404		P20809
P31645		P02778
O15516		Q92985
Q12955		P19827
Q13936		P35968
P04271		O00505
P28223		Q07954
Q9HDB5		Q13449
Q9Y4C0		P11137
Q8WYB5		O15151
Q86VW1		Q92832
Q6ZQY3		Q16288
		P00747
		P28070
		P26022
		Q13127
		P13500
		O00175
		P48664
		O75094
		P63027
		Q12800
		P29597
		Q05516
		Q14114
		Q00765
		Q15121
		O43490
		O60229
		Q96PU8
		O75899
		Q92611
		Q9H4P4
		O43823
		O96008
		Q13007
		Q9NQ66
		Q9UHC6
		Q9UJU5
		Q86VD1
		Q9UL17
		Q9NYY1
		Q9P121
		Q9NYK1
		Q9P107
		Q9NZC3
		Q9BXP5
		Q9NX09
		Q6P1N0
		Q6DN12
		Q68CQ7
		Q9P2U8
		Q8IXF0
		P62068
		Q70E73
		O15409
		Q969E3
		Q08AH1
		Q86XR5
		Q8N3K9
		O14727
		Q92796
		Q92731
		P42345
		P42262
		P41594
		Q96IZ0
		O95613
		P05771
		Q15256
		O00141
		P48775
		Q10587
		O14746
		Q14164
		Q9UL68
		Q9NZN3
		Q9H008
		P11712
		P00533
		P01579
		Q96HC4
		Q9H2J7
		P39880
		Q13948
		Q02790
		P20783
		P61278
		P80404
		Q07812
		Q07817
		P05177
		A0A087X1C5
		P15559
		P15976
		P05412
		P32004
		P49146
		O76070
		O00237
		O95140
		P05181
		O75052
		P56524
		Q92769
		P02795
		Q92870
		Q9P2R6
		P21281
		P54289
		Q08289
		P55060
		Q12996
		P43146
		P60022
		O60469
		Q14517
		P49789
		O15117
		P18084
		Q06033
		Q9HD67
		P30613
		Q99969
		P51957
		P15884
		O75962
		Q12899
		Q14714
		O75815
		O60841
		O14530
		Q14563
		O75718
		Q93045
		Q9UKP5
		Q9NRL2
		Q9UKX5
		P49902
		O15018
		Q9H4I2
		Q5VT52
		Q8NF91
		P85298
		Q8TER0
		Q8WXX7
		Q9BVP2
		Q9Y6A9
		Q9UBZ9
		Q96GC5
		Q9UBE8
		O94779
		Q9C0I1
		Q9H8M5
		Q8TC92
		Q86U86
		Q6IN85
		Q9UH03
		Q9HBK9
		Q8N608
		Q9HCE9
		Q96LW9
		Q96PZ7
		Q7Z6R9
		Q96NW4
		A5PL33
		Q96IX5
		Q96D31
		Q96A44
		Q8NG77
		Q7Z6M4
		Q9H560
		Q8N568
		Q8TE57
		Q70J99
		Q9Y4D8
		Q6VAB6
		A6NC51
		Q8IVB4
		Q8TAC1
		Q9HC84
		Q4VX62
		Q86XP1

### Sheet: Sheet2
Depression_only	PCOS_only	Anxiety only
P19438	O60240	P31040
P24387	P16435	Q99497
P45983	P43115	P07949
P27361	P20813
Q16539	P37231
P00450	P40763
P37840	P08253
P26441
P05412
P35354
P47989
P35228
P05129
P05771
P33261
P05181
P11712
P60568
P40763
