## Supplementary Tables (1-12) and Supplementary Figures (1-2) for "Deciphering the multi-scale mechanisms of *Tephrosia purpurea* against polycystic ovarian syndrome (PCOS) and its major psychiatric comorbidities: studies from network-pharmacological perspective": Supplementary Table-12.xlsx

### Sheet: Sheet1
				benjamini score
Cluster_1	P35268,P50914,P63220,Q9UBQ5,P63173,P42677,P26373,Q9Y3U8,P62888,P49207,P62854,P63244,P55884,P18621,P18077,Q07020,P62277,P35544,P60866,P61513,P62750,P62899,P62910,P83731,P40429,P62753,P47813,P62913,P62906,P46777,Q02543,P30050,P46783,P08865,P61247,P46778,P46776,P18124,P05388,P62244,P36578,P62263,P61313,P61254,P62280,P42766,P41091,P62249,P84098,P46782,P15880,Q14152,O60841,P05198,P55010,P47914,Q14240,…	GOTERM_BP_DIRECT	rRNA processing	1.6e-96
Cluster_2	O43684,P63208,O75832,Q13618,P24941,P06493,P53350,P30260,P25786,P62333,P28074,P40306,Q13200,P51965,P17980,P61289,P35998,P28070,P20618,O00231,P62191,P49720,P51665,P25788,P43686,P25789_x000D_	GOTERM_BP_DIRECT	Wnt signaling pathway	1.4e-32
Cluster_3	P11473,P67809,P08123,P20393,Q15466,Q92753,P10589,Q03181,P26599,P06401,P55055,P03372,P35367,P31943,Q8NFH4,Q9BW27,O75694,P39059,P05997,Q14031,P20908,P12109,P08572,P20849,P02461,Q05707,P12111,P25940,P37198,P49790,P10275,P10827,Q8NFH3,P57740,P22736,Q14974,P32239,P48145,Q92731,P41180,Q14832,P14416,O00222,P63096,P41146,P08172,P30542,P48039,O60503,P35346,P30872,P49286,P24928,P35398,Q14995,P11474,Q99567,…	GOTERM_BP_DIRECT	steroid hormone mediated signaling pathway	2.7e-22
Cluster_4	P09669,O96000,O00483,Q16718,O43678,P19404,P12074,O95299,P08574,P07919,P99999,P22695,P31930,O00217,O95169,O95168,O95139,Q99643,O14949,P47985,P14927,P21912,P31040,O15239,O43181,O14561,P17568,P10606,O75380,O75306,P15954,P14854_x000D_	GOTERM_BP_DIRECT	mitochondrial electron transport	1.5e-29
Cluster_5	P25101,P02775,P12259,P01009,P01023,P04275,P02452,Q9Y6Q9,P10909,P49767,P01344,Q86X55,O60907,P15692,P00747,P02768,P09486,P05121,P01033,P05305,P30559,P25116,P41595,P12110,P08684,P05181,P20815,P02776,P04798,Q16678,Q9BZK7,P25067,Q01955,Q07092,P12107,Q12769,Q03692,P78406,Q9UKX7,P05155,P12270,P49792,P50148,P07203,P09211,O15217,Q03013,P78417,O14880,Q9H4Y5,P08263,P09488,P0CG30,P07099,Q99735,P21266,P30711,…	GOTERM_BP_DIRECT	G-protein coupled receptor signaling pathway	0.032
Cluster_6	Q9H410,Q9H3R5,Q5BJF6,Q562F6,Q53HL2,P50416,Q52LW3,Q14204,Q07890,Q00534,O60216,P50748,P21730,P50613,Q8NBT2,Q96H22,P19875,P09341,Q2NKX8,P78556,P25025,P21462,Q2M1Z3,P42830,Q9H2A7,P13501,P80162,P50395,P51955,P20248,P09619,Q8N264,Q9Y4H2,P26651,O00329,Q99743,P48730,O00327,P42331,Q15370,O95613,Q9Y5B9,Q92769,P25090,Q13133,Q9Y297,P48061,Q9NYF5,P05231,P49674,Q9NXR1,O43524,P42336,Q15811,O95067,Q03188,O94988,…	GOTERM_BP_DIRECT	signal transduction	4.1e-16
Cluster_7	Q6STE5,P15090,P20800,Q9H211,P0DJI8,Q96GW7,Q9ULZ1,P18827,P98160,P31431,P00488,P35052,P25100,Q9BYK8,P08949,P35269,P12814,P01148,P34947,P43088,P25105,P20396,P04083,Q92847,O75056,P35368,P34741,P13611,P05556,P23945,P12272,P09681,Q01718,P01258,P07550,Q13258,P35408,P32245,P01270,P35318,P06850,P10997,P01286,P29992,P09884,P33993,P78396,P25205,O43707,Q5JWF2,P10082,Q9NQ66,Q99527,P06241,P10124,P30281,Q9BWU1,…	GOTERM_BP_DIRECT	cell-cell signaling	8.9e-09
Cluster_8	O14543,P21860,O14497,P49716,O75084,P41221,O75581,P56703,Q14186,O96020,Q14118,P63167,P24043,Q9HBL0,P11047,P07942,Q15303,Q9HC77,P01127,P14210,P52333,P08069,Q15788,Q96CW5,Q02790,Q15797,Q13561,P19235,P09429,P05362,P06727,P27540,Q15942,P23458,P19838,Q92974,O94827,Q9H0H5,P04626,P60660,P35749,P21583,P24844,Q15746,Q16787,P41240,Q7Z628,Q92835,Q9Y2N7,Q05655,Q99717,O15198,P12644,O60240,P10914,P07948,P01111,…	GOTERM_BP_DIRECT	positive regulation of apoptotic process	2.3e-11
Cluster_9	Q14195,Q16555,Q14563,O14531,P17676,P18146,O14786,P13010,Q00526,P36507,Q8NDX5,Q9UIW2,Q13309,P11802,P38936,P27361,P28482,Q9UM11,Q9BZS1,P01106,P09874,Q00535,P63279,O75051,P25490_x000D_	GOTERM_BP_DIRECT	cellular response to DNA damage stimulus	0.0001
Cluster_10	Q29RF7,Q9UQE7,Q8NG31,O43683,Q9BZD4,O14777,Q14674,O14980_x000D_	GOTERM_BP_DIRECT	positive regulation of transcription	3.1e-12
